# Human MAIT cells show clonal diversity but transcriptional and functional homogeneity

**DOI:** 10.1101/2022.02.26.482031

**Authors:** Lucy C. Garner, Ali Amini, Michael E.B. FitzPatrick, Nicholas M. Provine, Paul Klenerman

## Abstract

Mucosal-associated invariant T (MAIT) cells are considered to have limited clonal diversity. In contrast, recent studies suggest the presence of functionally distinct subsets. We investigated this model through single-cell analysis of the MAIT cell TCR repertoire and transcriptional profile in human blood and liver. Further, we developed functional RNA-sequencing (fRNA-seq), an approach to integrate cellular function and TCR clonotype at a single-cell level following differential stimulation. MAIT cells showed surprising clonal diversity, with TCR repertoires shared across tissues but unique to individuals. Functional diversity within resting MAIT cells was low and largely related to tissue site. MAIT cells displayed distinct transcriptional responses to in vitro TCR and cytokine stimulation, with cells positioned along gradients of activation. Clonal origin influenced both resting and activated transcriptional profiles. Overall, MAIT cells exhibit diverse donor-specific TCR repertoires which, along with tissue and activation context, influence their phenotype and function.
