## Supplementary Table 1 for "Human MAIT cells show clonal diversity but transcriptional and functional homogeneity"

### Sheet: Genes blood vs. liver
Supplementary Table 1. Differentially expressed genes between blood and liver MAIT cells (tissue column indicates the tissue in which gene expression is upregulated).
gene	p_val	avg_log2FC	pct.1	pct.2	p_val_adj	tissue
HIST1H1E	0	1.06841	0.381	0.09	0	Blood
LYAR	0	0.870725	0.751	0.395	0	Blood
MT-ND5	0	0.845228	1	0.995	0	Blood
CDC25B	0	0.818358	0.485	0.17	0	Blood
MT-CYB	0	0.794118	1	0.994	0	Blood
CNN2	0	0.762221	0.934	0.699	0	Blood
ARL4C	0	0.750894	0.787	0.503	0	Blood
CD52	0	0.750321	0.997	0.96	0	Blood
MT-ATP6	0	0.741132	0.999	0.991	0	Blood
P2RY8	0	0.72745	0.514	0.208	0	Blood
LIMD2	0	0.723689	0.848	0.593	0	Blood
C12orf75	0	0.720611	0.393	0.119	0	Blood
MT-ND6	0	0.690311	0.887	0.72	0	Blood
FLNA	0	0.645693	0.78	0.535	0	Blood
EMP3	0	0.625204	0.853	0.593	0	Blood
MT-CO3	0	0.622865	1	0.996	0	Blood
MT-CO2	0	0.621988	1	0.999	0	Blood
S1PR1	0	0.610041	0.323	0.082	0	Blood
MT-ND3	0	0.606689	1	0.995	0	Blood
LITAF	0	0.591328	0.841	0.587	0	Blood
MT-ND4L	0	0.585334	1	0.999	0	Blood
NOSIP	2.10507e-277	0.668182	0.634	0.408	3.36243e-273	Blood
GNLY	4.79667e-258	1.33735	0.293	0.105	7.66172e-254	Blood
CCL4	0	4.28774	0.766	0.251	0	Liver
HSPA1A	0	3.70306	0.36	0.042	0	Liver
HSPA1B	0	3.39	0.456	0.01	0	Liver
FOS	0	3.30209	0.941	0.611	0	Liver
JUN	0	2.99081	0.937	0.729	0	Liver
NFKBIA	0	2.78401	0.945	0.611	0	Liver
TNF	0	2.66885	0.566	0.087	0	Liver
FOSB	0	2.65881	0.875	0.283	0	Liver
ZFP36	0	2.57312	0.968	0.805	0	Liver
DUSP1	0	2.52819	0.828	0.538	0	Liver
CD69	0	2.4626	0.974	0.789	0	Liver
KLF6	0	2.35326	0.936	0.693	0	Liver
JUNB	0	2.25649	0.87	0.745	0	Liver
PPP1R15A	0	2.15313	0.892	0.514	0	Liver
RGS1	0	2.1189	0.256	0.022	0	Liver
CCL3	0	2.08105	0.203	0.018	0	Liver
EGR1	0	2.01102	0.362	0.004	0	Liver
NFKBIZ	0	1.91882	0.624	0.14	0	Liver
CCL4L2	0	1.86534	0.205	0.036	0	Liver
BTG2	0	1.79713	0.733	0.38	0	Liver
IER2	0	1.75076	0.848	0.731	0	Liver
TSC22D3	0	1.69477	0.964	0.822	0	Liver
TNFAIP3	0	1.63663	0.857	0.639	0	Liver
CCNH	0	1.60583	0.8	0.393	0	Liver
DNAJB1	0	1.52427	0.747	0.59	0	Liver
KLRD1	0	1.47278	0.545	0.282	0	Liver
SRGN	0	1.45992	0.99	0.918	0	Liver
DUSP2	0	1.45085	0.457	0.314	0	Liver
CD160	0	1.4417	0.566	0.147	0	Liver
IFNG	0	1.42077	0.196	0.012	0	Liver
BTG1	0	1.39846	0.907	0.692	0	Liver
CXCR6	0	1.37708	0.556	0.215	0	Liver
SLC2A3	0	1.35804	0.735	0.43	0	Liver
CCL3L1	0	1.32816	0.213	0.044	0	Liver
GADD45B	0	1.29045	0.697	0.439	0	Liver
ATF3	0	1.28811	0.281	0.017	0	Liver
DNAJA1	0	1.28088	0.676	0.328	0	Liver
CYTIP	0	1.27615	0.874	0.581	0	Liver
ADGRE5	0	1.27476	0.824	0.51	0	Liver
TSPYL2	0	1.27286	0.585	0.248	0	Liver
FKBP5	0	1.25805	0.7	0.283	0	Liver
IFNGR1	0	1.23691	0.685	0.364	0	Liver
CXCR4	0	1.23664	0.912	0.731	0	Liver
MCL1	0	1.17814	0.586	0.281	0	Liver
PRDM1	0	1.16872	0.688	0.367	0	Liver
PMAIP1	0	1.13797	0.463	0.172	0	Liver
AC007952.4	0	1.11003	0.66	0.449	0	Liver
NEAT1	0	1.09699	0.749	0.477	0	Liver
PIK3IP1	0	1.09334	0.764	0.439	0	Liver
SLA	0	1.08639	0.569	0.228	0	Liver
SAT1	0	1.07694	0.707	0.514	0	Liver
SYTL3	0	1.04809	0.566	0.248	0	Liver
DDIT4	0	1.03537	0.828	0.619	0	Liver
CRYBG1	0	1.03398	0.481	0.173	0	Liver
TUBA4A	0	1.02333	0.569	0.266	0	Liver
PARP8	0	1.00898	0.855	0.602	0	Liver
Z93241.1	0	1.00835	0.442	0.248	0	Liver
CYCS	0	0.987824	0.776	0.554	0	Liver
PPP1R10	0	0.984551	0.508	0.174	0	Liver
GLUL	0	0.983357	0.404	0.131	0	Liver
SRSF7	0	0.975246	0.803	0.655	0	Liver
IL7R	0	0.966623	0.992	0.987	0	Liver
NR4A2	0	0.939275	0.448	0.216	0	Liver
PTGER4	0	0.917874	0.427	0.184	0	Liver
PFKFB3	0	0.911914	0.325	0.075	0	Liver
REL	0	0.902345	0.474	0.227	0	Liver
CDKN1A	0	0.90193	0.231	0.031	0	Liver
TAGAP	0	0.891712	0.734	0.501	0	Liver
CITED2	0	0.879111	0.345	0.122	0	Liver
ILF3-DT	0	0.871629	0.509	0.276	0	Liver
UBC	0	0.868695	0.99	0.979	0	Liver
RHOH	0	0.865985	0.612	0.361	0	Liver
EIF4A3	0	0.856994	0.314	0.085	0	Liver
SCML4	0	0.852426	0.516	0.257	0	Liver
ZC3H12A	0	0.83314	0.329	0.103	0	Liver
RUNX2	0	0.812826	0.418	0.15	0	Liver
WDR74	0	0.803829	0.494	0.327	0	Liver
IPCEF1	0	0.803073	0.481	0.223	0	Liver
PHLDA1	0	0.799818	0.232	0.038	0	Liver
AKIRIN2	0	0.796263	0.49	0.25	0	Liver
AC007384.1	0	0.793632	0.348	0.129	0	Liver
ANKRD28	0	0.782747	0.245	0.058	0	Liver
DDX3X	0	0.781198	0.594	0.372	0	Liver
CD96	0	0.77756	0.758	0.541	0	Liver
DNAJB4	0	0.774616	0.243	0.046	0	Liver
AC087239.1	0	0.773278	0.383	0.141	0	Liver
IKZF3	0	0.77209	0.627	0.391	0	Liver
ZFP36L1	0	0.769126	0.816	0.719	0	Liver
POLR2A	0	0.768689	0.477	0.247	0	Liver
BRD2	0	0.755873	0.697	0.488	0	Liver
CLK1	0	0.751457	0.548	0.286	0	Liver
ZFP36L2	0	0.746454	0.822	0.731	0	Liver
CD55	0	0.745728	0.5	0.276	0	Liver
PPP2R5C	0	0.743566	0.757	0.628	0	Liver
CBLB	0	0.737314	0.636	0.403	0	Liver
KMT2E-AS1	0	0.736896	0.376	0.148	0	Liver
PNRC1	0	0.734218	0.58	0.353	0	Liver
CELF2	0	0.73179	0.766	0.558	0	Liver
CD40LG	0	0.720215	0.505	0.319	0	Liver
ELF1	0	0.716211	0.655	0.436	0	Liver
SNHG9	0	0.713648	0.474	0.3	0	Liver
RSRP1	0	0.702102	0.745	0.587	0	Liver
TXNIP	0	0.700168	0.983	0.979	0	Liver
OXNAD1	0	0.687569	0.528	0.311	0	Liver
SERTAD1	0	0.68676	0.3	0.106	0	Liver
ITK	0	0.68563	0.414	0.195	0	Liver
SNHG12	0	0.674972	0.404	0.181	0	Liver
CSRNP1	0	0.669045	0.288	0.091	0	Liver
CCNL1	0	0.668077	0.689	0.522	0	Liver
MALAT1	0	0.659075	1	1	0	Liver
LINC01871	0	0.656694	0.741	0.578	0	Liver
YME1L1	0	0.654519	0.574	0.373	0	Liver
CD83	0	0.654188	0.222	0.041	0	Liver
AKAP13	0	0.646272	0.595	0.387	0	Liver
RHOB	0	0.643313	0.184	0.015	0	Liver
TOX	0	0.616033	0.242	0.058	0	Liver
JUND	0	0.604088	0.294	0.095	0	Liver
HSPA8	0	0.58602	0.982	0.965	0	Liver
NR4A1	0	0.585036	0.131	0.003	0	Liver
CD8A	8.39E-319	0.604608	0.874	0.809	1.34E-314	Liver
SLAMF1	3.84E-318	0.653848	0.512	0.301	6.14E-314	Liver
FYN	7.22E-316	0.609739	0.781	0.649	1.15E-311	Liver
RGS2	1.33E-314	0.870499	0.36	0.171	2.13E-310	Liver
TUBB4B	1.12735e-303	0.658495	0.343	0.162	1.80072e-299	Liver
GABARAPL1	2.33743e-298	0.619702	0.373	0.182	3.73357e-294	Liver
ID2	5.85649e-294	0.737746	0.846	0.75	9.35457e-290	Liver
PDCD1	1.59565e-293	0.587697	0.222	0.057	2.54872e-289	Liver
AC016831.7	1.28844e-288	0.64294	0.361	0.185	2.05803e-284	Liver
TMEM107	1.62911e-285	0.7331	0.378	0.202	2.60218e-281	Liver
NEU1	1.54908e-281	0.683255	0.241	0.085	2.47434e-277	Liver
STK17B	2.00486e-278	0.605753	0.514	0.359	3.20237e-274	Liver
SLC38A2	7.45372e-278	0.601541	0.378	0.195	1.19058e-273	Liver
BATF	2.96034e-274	0.794395	0.35	0.205	4.72854e-270	Liver
AC245014.3	3.3093e-269	0.858822	0.529	0.448	5.28594e-265	Liver
IFRD1	1.17673e-268	0.61986	0.375	0.201	1.87959e-264	Liver
TXK	1.27086e-268	0.59541	0.453	0.293	2.02994e-264	Liver
FNBP1	7.40076e-265	0.617018	0.475	0.315	1.18212e-260	Liver
FAM177A1	1.89933e-264	0.634389	0.405	0.234	3.03381e-260	Liver
GPR171	1.88132e-254	0.609864	0.465	0.286	3.00503e-250	Liver
DUSP6	2.26224e-251	0.585837	0.139	0.022	3.61348e-247	Liver
TRAF1	2.4422e-242	0.620587	0.242	0.09	3.90093e-238	Liver
IER3	6.92854e-236	0.62446	0.135	0.024	1.1067e-231	Liver
PIM2	8.34075e-216	0.589758	0.524	0.386	1.33227e-211	Liver
AC025164.1	6.40355e-209	0.631569	0.321	0.162	1.02284e-204	Liver
AC103591.3	1.41907e-186	0.603021	0.215	0.105	2.26667e-182	Liver
ICAM1	2.03519e-184	0.616165	0.148	0.043	3.25081e-180	Liver
XCL1	5.18078e-183	0.723255	0.115	0.025	8.27526e-179	Liver
CCL20	8.67643e-183	1.21471	0.103	0.016	1.38589e-178	Liver
MYADM	2.76147e-176	0.614777	0.311	0.181	4.4109e-172	Liver
AREG	3.05503e-128	0.649025	0.162	0.067	4.8798e-124	Liver
KLRC1	6.76234e-128	0.639888	0.155	0.069	1.08015e-123	Liver
avg_log2FC = log2 fold change of the average expression between the two groups (blood and liver)
pct.1 = the percentage of cells where the gene is detected in the first group
pct.2 = the percentage of cells where the gene is detected in the second group
p_val_adj = adjusted p-value, based on Bonferroni correction using all genes in the dataset
