## Supplementary Table 2 for "Human MAIT cells show clonal diversity but transcriptional and functional homogeneity"

### Sheet: Regulons blood vs. liver
Supplementary Table 2. Transcription factor regulons differentially active between blood and liver MAIT cells (tissue column indicates the tissue in which regulons show increased activity).
regulon	p_val	avg_log2FC	pct.1	pct.2	p_val_adj	tissue
CREB3(+)	0	0.0197497	1	1	0	Blood
ELF2(+)	0	0.0209902	1	1	0	Blood
ELK1(+)	0	0.0427435	1	1	0	Blood
ELK3(+)	0	0.0335003	1	1	0	Blood
FLI1(+)	0	0.042869	1	1	0	Blood
FOXN2(+)	0	0.0177546	0.994	0.96	0	Blood
HOXB2(+)	0	0.0151999	1	1	0	Blood
IRF3(+)	0	0.0138564	1	1	0	Blood
KLF13(+)	0	0.0192681	1	1	0	Blood
KLF2(+)	0	0.0200404	1	1	0	Blood
KLF3(+)	0	0.0350833	1	1	0	Blood
MAX(+)	0	0.0374067	1	1	0	Blood
MAZ(+)	0	0.0378806	1	1	0	Blood
MYC(+)	0	0.0818756	1	1	0	Blood
RARG(+)	0	0.0247115	1	1	0	Blood
RELA(+)	0	0.0537763	1	1	0	Blood
REST(+)	0	0.01691	1	1	0	Blood
SREBF2(+)	0	0.00730682	1	1	0	Blood
TBP(+)	0	0.022054	1	1	0	Blood
TP53(+)	0	0.0337881	1	1	0	Blood
XBP1(+)	0	0.0191975	1	1	0	Blood
CTCF(+)	3.33031e-303	0.00600059	0.98	0.948	4.46262e-301	Blood
STAT1(+)	4.38946e-282	0.0180536	1	1	5.88188e-280	Blood
STAT2(+)	1.95052e-262	0.00855988	1	1	2.6137e-260	Blood
BACH1(+)	3.74826e-249	0.0235058	1	1	5.02267e-247	Blood
YY1(+)	3.47624e-231	0.00433649	1	1	4.65816e-229	Blood
STAT5B(+)	5.43009e-226	0.0210612	1	1	7.27633e-224	Blood
BHLHE40(+)	1.01554e-208	0.0113829	1	1	1.36083e-206	Blood
NFYB(+)	3.36202e-207	0.0168135	0.995	0.983	4.50511e-205	Blood
E2F4(+)	2.62342e-200	0.0125628	1	1	3.51538e-198	Blood
ZBED1(+)	7.19092e-192	0.01755	1	1	9.63583e-190	Blood
ELK4(+)	3.79913e-179	0.0087601	0.998	0.992	5.09084e-177	Blood
ZBTB7B(+)	1.52399e-177	0.00384863	0.892	0.875	2.04215e-175	Blood
CEBPG(+)	8.09002e-169	0.0102191	0.732	0.67	1.08406e-166	Blood
ZBTB2(+)	1.89751e-147	0.00426823	0.48	0.36	2.54266e-145	Blood
FOXN3(+)	2.7112e-133	0.00134364	0.936	0.893	3.633e-131	Blood
ATF6B(+)	1.77684e-125	0.0191386	1	1	2.38096e-123	Blood
RFX1(+)	2.71399e-119	0.0139411	0.883	0.786	3.63675e-117	Blood
NR2C2(+)	3.44446e-119	0.00148216	0.989	0.986	4.61558e-117	Blood
ARNTL(+)	4.40137e-103	0.00295788	0.949	0.92	5.89784e-101	Blood
ZNF143(+)	3.64152e-89	0.00539103	1	1	4.87964e-87	Blood
NFYA(+)	8.43871e-87	0.0110453	0.861	0.781	1.13079e-84	Blood
SNAI3(+)	1.75612e-85	0.00592245	0.501	0.343	2.3532e-83	Blood
THAP1(+)	2.96531e-78	0.00551659	1	1	3.97352e-76	Blood
ZNF780B(+)	2.55802e-70	0.0177245	0.997	0.987	3.42775e-68	Blood
NFYC(+)	6.34042e-55	0.00466936	1	1	8.49616e-53	Blood
STAT3(+)	6.47063e-55	0.0100509	1	1	8.67065e-53	Blood
PURA(+)	1.83502e-52	0.010288	0.7	0.612	2.45892e-50	Blood
SP2(+)	1.16386e-49	0.00832137	1	1	1.55957e-47	Blood
ZNF91(+)	2.89348e-44	0.00359436	0.836	0.787	3.87726e-42	Blood
SP1(+)	7.51634e-43	0.00473435	0.998	0.998	1.00719e-40	Blood
ELF4(+)	4.34077e-40	0.00452432	1	1	5.81664e-38	Blood
GABPA(+)	9.3019e-34	0.00198483	1	1	1.24645e-31	Blood
TFAP4(+)	1.02784e-33	0.00433229	0.22	0.134	1.3773e-31	Blood
IKZF1(+)	2.08785e-19	0.00410363	1	1	2.79772e-17	Blood
RFX5(+)	5.07226e-16	0.00249666	0.834	0.8	6.79683e-14	Blood
KLF12(+)	5.74292e-15	0.00138367	0.918	0.906	7.69552e-13	Blood
ZFP64(+)	3.62116e-12	0.00451189	0.998	0.995	4.85235e-10	Blood
RORC(+)	8.09785e-12	0.00476516	1	0.998	1.08511e-09	Blood
CREB3L2(+)	2.21299e-11	0.000556453	1	1	2.96541e-09	Blood
MLX(+)	2.26391e-06	0.000563417	0.165	0.135	0.000303364	Blood
ZNF770(+)	2.04382e-05	0.00234497	0.569	0.55	0.00273872	Blood
AHR(+)	0	0.0310734	0.999	0.998	0	Liver
ATF1(+)	0	0.0171056	1	1	0	Liver
ATF3(+)	0	0.0944714	1	1	0	Liver
ATF5(+)	0	0.0283603	1	1	0	Liver
BATF(+)	0	0.0329665	1	1	0	Liver
CREM(+)	0	0.044002	1	1	0	Liver
DDIT3(+)	0	0.0712136	0.905	0.736	0	Liver
EGR1(+)	0	0.0768033	1	1	0	Liver
ELF1(+)	0	0.0857159	1	1	0	Liver
ETS1(+)	0	0.0216893	1	1	0	Liver
ETV3(+)	0	0.0226666	1	0.995	0	Liver
FOS(+)	0	0.0823024	1	1	0	Liver
FOSB(+)	0	0.0842487	1	1	0	Liver
FOXO1(+)	0	0.0494442	1	0.996	0	Liver
HIF1A(+)	0	0.0131128	1	1	0	Liver
HIVEP1(+)	0	0.0105043	1	1	0	Liver
IRF5(+)	0	0.0276191	1	1	0	Liver
IRF7(+)	0	0.0163859	1	1	0	Liver
IRF8(+)	0	0.0358599	1	1	0	Liver
JUN(+)	0	0.0711826	1	1	0	Liver
JUNB(+)	0	0.0261233	1	1	0	Liver
JUND(+)	0	0.0717805	1	1	0	Liver
MAFF(+)	0	0.046598	1	1	0	Liver
NFE2L2(+)	0	0.00840225	1	1	0	Liver
NFKB1(+)	0	0.0128556	1	1	0	Liver
NFKB2(+)	0	0.04054	1	1	0	Liver
NR3C1(+)	0	0.0395029	1	1	0	Liver
NR3C2(+)	0	0.11581	0.985	0.931	0	Liver
PRDM1(+)	0	0.196848	0.985	0.794	0	Liver
REL(+)	0	0.0561249	1	1	0	Liver
RELB(+)	0	0.035664	1	1	0	Liver
RORA(+)	0	0.0244503	1	1	0	Liver
RUNX2(+)	0	0.0705467	1	0.998	0	Liver
TCF7L2(+)	0	0.0950693	0.999	0.98	0	Liver
TFE3(+)	0	0.0154769	0.999	0.998	0	Liver
ATF4(+)	4.80E-319	0.0109432	1	1	6.43E-317	Liver
HSF2(+)	1.23354e-282	0.015589	1	1	1.65294e-280	Liver
CEBPD(+)	4.65e-275	0.019401	1	1	6.231e-273	Liver
KLF10(+)	8.97994e-250	0.0393209	0.991	0.99	1.20331e-247	Liver
MXI1(+)	8.69536e-228	0.0266598	0.969	0.931	1.16518e-225	Liver
HIVEP2(+)	2.16197e-226	0.00639485	0.715	0.653	2.89704e-224	Liver
MAF(+)	2.27982e-215	0.0159532	0.976	0.952	3.05496e-213	Liver
GTF2B(+)	1.30998e-197	0.0104827	1	1	1.75537e-195	Liver
SP3(+)	2.57252e-165	0.00831346	1	1	3.44717e-163	Liver
ATF6(+)	1.35305e-157	0.0105914	1	1	1.81309e-155	Liver
IRF2(+)	1.31629e-151	0.0118212	1	1	1.76383e-149	Liver
TGIF1(+)	8.9328e-148	0.0200042	0.919	0.866	1.19699e-145	Liver
ZNF708(+)	6.11057e-139	0.0145809	1	1	8.18817e-137	Liver
MSC(+)	1.77817e-137	0.0308985	0.604	0.41	2.38275e-135	Liver
TBX21(+)	2.49877e-92	0.00187224	0.995	0.999	3.34835e-90	Liver
FOXO3(+)	1.50268e-72	0.0100082	0.437	0.321	2.01359e-70	Liver
KLF9(+)	2.05228e-52	0.00555519	0.829	0.75	2.75006e-50	Liver
FOXP1(+)	2.06498e-31	0.00923921	1	1	2.76708e-29	Liver
CREB1(+)	1.68709e-27	0.00170539	1	1	2.26071e-25	Liver
ZBTB14(+)	1.97817e-27	0.00582426	1	1	2.65075e-25	Liver
IRF9(+)	3.37347e-21	0.00660676	1	1	4.52045e-19	Liver
KMT2A(+)	2.26166e-19	0.00394873	1	1	3.03062e-17	Liver
SP4(+)	3.39202e-08	0.00186174	0.999	0.999	4.54531e-06	Liver
RUNX1(+)	5.48829e-08	0.00416336	1	1	7.35431e-06	Liver
NR1D1(+)	3.24386e-06	0.00420046	1	1	0.000434677	Liver
avg_log2FC = log2 fold change of the average regulon activity between the two groups (blood and liver)
pct.1 = the percentage of cells where the regulon is detected in the first group
pct.2 = the percentage of cells where the regulon is detected in the second group
p_val_adj = adjusted p-value, based on Bonferroni correction using all regulons in the dataset
