## Supplementary Table 3 for "Human MAIT cells show clonal diversity but transcriptional and functional homogeneity"

### Sheet: Blood cluster markers
Supplementary Table 3a. Positive marker genes (genes upregulated in a cluster relative to all other cells) for blood MAIT cell clusters.
gene	p_val	avg_log2FC	pct.1	pct.2	p_val_adj	cluster
MALAT1	2.22952e-229	0.546282	1	1	3.24484e-225	0
CCL5	5.092e-64	0.327436	0.992	0.951	7.4109e-60	0
GZMK	6.44137e-46	0.274401	0.976	0.937	9.37478e-42	0
CD69	1.12693e-34	0.302717	0.835	0.773	1.64013e-30	0
FYN	3.10245e-26	0.255598	0.706	0.628	4.5153e-22	0
DDX17	7.03904e-23	0.285744	0.556	0.453	1.02446e-18	0
BTG1	7.88203e-23	0.348682	0.755	0.669	1.14715e-18	0
ID2	1.01828e-22	0.257853	0.776	0.74	1.482e-18	0
ITGA4	1.72488e-20	0.25527	0.474	0.395	2.51039e-16	0
RSRP1	9.18541e-20	0.262209	0.647	0.566	1.33685e-15	0
LINC01871	5.04599e-18	0.27027	0.636	0.558	7.34394e-14	0
CCL4	1.14144e-14	0.255286	0.305	0.232	1.66125e-10	0
DUSP2	2.75397e-14	0.362455	0.387	0.289	4.00813e-10	0
IRF1	4.53151e-12	0.263956	0.612	0.571	6.59516e-08	0
NFKBIA	4.76469e-12	0.251361	0.626	0.605	6.93453e-08	0
JUN	1.65577e-11	0.344083	0.76	0.718	2.40981e-07	0
JUNB	1.82981e-07	0.27431	0.78	0.733	0.00266311	0
RPLP0	7.01643e-111	0.253411	1	1	1.02117e-106	1
FOS	9.14117e-98	0.83649	0.712	0.579	1.33041e-93	1
LGALS3	6.50335e-64	0.517357	0.469	0.294	9.46498e-60	1
NOSIP	4.89826e-63	0.46205	0.73	0.604	7.12893e-59	1
BLK	1.30744e-31	0.353499	0.241	0.138	1.90285e-27	1
TIMP1	4.32789e-31	0.307573	0.419	0.3	6.2988e-27	1
TAGLN2	2.05707e-24	0.276715	0.87	0.809	2.99386e-20	1
TOB1	2.73361e-19	0.261242	0.423	0.321	3.9785e-15	1
GNLY	0	3.56824	0.957	0.158	0	2
GZMH	1.78829e-134	1.11604	0.245	0.066	2.60267e-130	2
NKG7	9.58084e-82	0.37238	0.994	0.995	1.3944e-77	2
GZMB	3.02441e-78	0.481874	0.116	0.015	4.40173e-74	2
KLRF1	8.2349e-37	0.43569	0.333	0.204	1.19851e-32	2
CMC1	8.08754e-27	0.362604	0.492	0.399	1.17706e-22	2
KLRD1	2.6484e-22	0.394415	0.38	0.262	3.85447e-18	2
HLA-DRB1	1.31113e-19	0.284696	0.147	0.08	1.90822e-15	2
LGALS1	5.86003e-17	0.306776	0.22	0.142	8.52869e-13	2
HLA-DPB1	1.14369e-16	0.277496	0.304	0.222	1.66452e-12	2
C12orf75	1.92854e-15	0.256588	0.474	0.377	2.80679e-11	2
MTRNR2L12	0	2.65486	1	0.959	0	3
MTRNR2L8	0	1.87685	0.84	0.306	0	3
HIST1H1E	2.09927e-141	1.15649	0.516	0.358	3.05528e-137	3
MTRNR2L1	3.41881e-65	0.375327	0.153	0.029	4.97574e-61	3
FLNA	9.0523e-39	0.372038	0.845	0.77	1.31747e-34	3
MYH9	1.25033e-22	0.276486	0.81	0.761	1.81973e-18	3
HIST1H1C	4.90216e-17	0.309406	0.237	0.162	7.1346e-13	3
AL138963.3	1.67688e-15	0.464833	0.284	0.23	2.44052e-11	3
PRDM1	1.59969e-12	0.27699	0.446	0.354	2.32818e-08	3
TYROBP	0	2.37717	0.999	0.244	0	4
CST7	1.85456e-34	0.321472	0.991	0.962	2.69913e-30	4
CCL5	2.04686e-24	0.303583	0.998	0.958	2.979e-20	4
IL2RB	1.64965e-17	0.37806	0.58	0.452	2.4009e-13	4
CD8A	2.59435e-14	0.286657	0.884	0.802	3.77582e-10	4
DOK2	6.48425e-13	0.296293	0.503	0.372	9.43718e-09	4
GSTP1	8.19436e-12	0.321501	0.628	0.494	1.19261e-07	4
SELL	8.86104e-10	0.344758	0.291	0.199	1.28964e-05	4
AOAH	7.59785e-09	0.354422	0.366	0.217	0.000110579	4
LYST	2.35075e-08	0.26755	0.33	0.226	0.000342128	4
CCL4	5.90334e-08	0.285674	0.349	0.242	0.000859172	4
ACTB	2.00E-313	0.973839	1	1	2.91E-309	5
ACTG1	4.10052e-165	0.809916	1	0.991	5.96789e-161	5
PFN1	3.38431e-123	0.496707	1	1	4.92552e-119	5
TMSB10	1.41665e-105	0.477062	1	1	2.06179e-101	5
CFL1	1.6946e-80	0.454258	1	0.996	2.46632e-76	5
IL32	1.51773e-67	0.412847	1	0.999	2.20891e-63	5
TMSB4X	8.354e-63	0.330359	1	1	1.21584e-58	5
PSME2	3.11057e-57	0.519637	0.919	0.781	4.52713e-53	5
CORO1A	4.60166e-57	0.427844	0.999	0.979	6.69725e-53	5
CALR	1.60611e-56	0.545588	0.916	0.807	2.33753e-52	5
LCP1	2.33462e-50	0.465408	0.978	0.894	3.39781e-46	5
S100A4	6.72071e-48	0.318211	1	1	9.78132e-44	5
CLIC1	1.28167e-46	0.407549	0.979	0.919	1.86535e-42	5
HCST	1.51821e-44	0.353701	0.997	0.984	2.2096e-40	5
WDR1	2.8259e-43	0.471354	0.803	0.624	4.11281e-39	5
RAC2	1.66387e-42	0.368756	0.99	0.954	2.42159e-38	5
MYL12A	2.22916e-42	0.317941	0.994	0.993	3.24432e-38	5
TPM4	2.04506e-40	0.554821	0.49	0.265	2.97638e-36	5
MYL6	2.10684e-38	0.327181	0.994	0.976	3.0663e-34	5
IFITM1	1.52673e-37	0.360652	1	0.991	2.222e-33	5
CAP1	1.42348e-36	0.406391	0.899	0.771	2.07174e-32	5
CD7	3.32657e-36	0.399556	0.959	0.887	4.84149e-32	5
ENO1	4.32486e-36	0.440475	0.905	0.765	6.2944e-32	5
HSP90AB1	1.90705e-32	0.411522	0.958	0.888	2.77552e-28	5
CISH	1.64051e-31	0.549183	0.366	0.18	2.3876e-27	5
NCR3	4.86649e-31	0.401769	0.92	0.846	7.08269e-27	5
PPIB	5.12715e-30	0.319172	0.975	0.928	7.46205e-26	5
CNN2	1.22246e-29	0.329101	0.98	0.93	1.77917e-25	5
ARPC2	1.34856e-28	0.313077	0.979	0.926	1.96269e-24	5
CTSC	3.71798e-28	0.41673	0.751	0.592	5.41115e-24	5
PTPN6	2.50464e-27	0.42055	0.552	0.382	3.64525e-23	5
ACTR3	2.83258e-27	0.401549	0.775	0.605	4.12254e-23	5
ANXA6	4.30417e-26	0.388652	0.83	0.671	6.26429e-22	5
MIF	5.30206e-25	0.29563	0.987	0.949	7.71662e-21	5
CD160	8.33441e-24	0.49563	0.284	0.137	1.21299e-19	5
DAD1	9.72984e-24	0.340882	0.778	0.62	1.41608e-19	5
GAPDH	1.10716e-23	0.271216	1	0.993	1.61137e-19	5
PSME1	1.60282e-23	0.258325	0.985	0.953	2.33274e-19	5
S100A6	2.81356e-23	0.283106	0.999	0.99	4.09486e-19	5
DOK2	2.88448e-23	0.373596	0.511	0.374	4.19807e-19	5
TUBA1B	3.17901e-23	0.379782	0.602	0.464	4.62674e-19	5
HSP90AA1	3.12246e-22	0.305168	0.968	0.91	4.54443e-18	5
PKM	3.57028e-22	0.317737	0.807	0.701	5.19619e-18	5
CD8A	4.30664e-22	0.346041	0.888	0.803	6.26788e-18	5
PPP1CA	5.38254e-22	0.318282	0.818	0.705	7.83374e-18	5
LCK	1.22081e-21	0.252664	0.923	0.868	1.77676e-17	5
TUBB	2.11954e-21	0.362196	0.701	0.581	3.08478e-17	5
HSPA8	7.83646e-21	0.324141	0.987	0.964	1.14052e-16	5
SDF2L1	5.71138e-20	0.334752	0.328	0.186	8.31235e-16	5
POLR2L	2.59419e-19	0.281185	0.831	0.717	3.77558e-15	5
PGAM1	4.77243e-19	0.313487	0.763	0.624	6.9458e-15	5
PRDX1	8.37441e-19	0.303209	0.619	0.479	1.21881e-14	5
LTB	1.5161e-18	0.516154	0.841	0.739	2.20653e-14	5
PDIA3	1.66539e-18	0.300977	0.892	0.787	2.42381e-14	5
RAN	1.87844e-17	0.293739	0.797	0.683	2.73389e-13	5
ARHGDIA	3.20448e-17	0.275834	0.809	0.684	4.6638e-13	5
IL2RB	4.90554e-17	0.355373	0.589	0.453	7.13953e-13	5
PGK1	6.49592e-17	0.297364	0.779	0.657	9.45416e-13	5
TPI1	8.82214e-17	0.262715	0.83	0.749	1.28397e-12	5
ANXA2	2.02191e-16	0.326896	0.729	0.595	2.94269e-12	5
CISD3	5.39467e-16	0.301306	0.36	0.229	7.85141e-12	5
SIRPG	4.07709e-15	0.325945	0.453	0.309	5.9338e-11	5
BANF1	6.78378e-15	0.301276	0.554	0.399	9.87311e-11	5
AGTRAP	1.07225e-14	0.289425	0.439	0.296	1.56055e-10	5
IFITM2	2.39384e-14	0.304568	0.947	0.897	3.48399e-10	5
VIM	3.49835e-14	0.273375	0.982	0.963	5.09151e-10	5
ABI3	2.26937e-13	0.30507	0.39	0.251	3.30284e-09	5
CCT5	2.30098e-13	0.262659	0.459	0.323	3.34885e-09	5
LINC01871	1.8368e-12	0.296776	0.676	0.571	2.67327e-08	5
MAT2A	2.03299e-12	0.251199	0.318	0.205	2.95881e-08	5
PHB	2.07377e-12	0.26412	0.563	0.408	3.01817e-08	5
APOBEC3G	2.08176e-12	0.257188	0.609	0.451	3.02979e-08	5
FKBP2	2.11551e-12	0.267724	0.496	0.359	3.07891e-08	5
GSTP1	3.13814e-12	0.268446	0.615	0.497	4.56725e-08	5
PSMB10	3.16565e-12	0.254082	0.754	0.613	4.60729e-08	5
ARPC1B	5.56308e-12	0.263305	0.758	0.657	8.0965e-08	5
MSN	2.22424e-11	0.262588	0.806	0.708	3.23716e-07	5
PIM1	2.71058e-11	0.35391	0.591	0.497	3.94498e-07	5
FERMT3	3.94684e-11	0.271653	0.577	0.425	5.74423e-07	5
HSPA5	6.54103e-11	0.250887	0.712	0.621	9.51981e-07	5
SIT1	1.95902e-10	0.275273	0.459	0.336	2.85115e-06	5
PDIA6	2.77549e-09	0.252879	0.563	0.435	4.03944e-05	5
LST1	1.70445e-08	0.293435	0.549	0.422	0.000248065	5
S100B	0	3.38097	1	0.017	0	6
SELL	4.28983e-18	0.285376	0.312	0.203	6.24342e-14	6
GZMM	3.07724e-07	0.254669	0.926	0.872	0.00447862	6
IFI6	3.063e-145	2.88665	0.906	0.294	4.4579e-141	7
MX1	1.00074e-80	2.26137	0.875	0.129	1.45648e-76	7
ISG15	3.21671e-72	2.33557	0.875	0.376	4.6816e-68	7
IFI44L	5.49395e-59	2.19794	0.844	0.055	7.99589e-55	7
IFI35	1.80861e-50	1.57866	0.688	0.213	2.63225e-46	7
LY6E	3.73701e-49	1.83793	1	0.825	5.43884e-45	7
ISG20	3.8418e-42	1.65567	0.969	0.69	5.59136e-38	7
OAS1	4.84638e-40	1.56546	0.656	0.055	7.05342e-36	7
OAS3	1.62484e-39	1.54901	0.625	0.046	2.36479e-35	7
XAF1	1.7096e-35	1.72855	0.75	0.179	2.48816e-31	7
RSAD2	2.70318e-35	1.43841	0.531	0.014	3.93421e-31	7
IFITM1	4.65274e-35	1.62333	1	0.991	6.7716e-31	7
IRF7	1.34192e-34	1.41087	0.625	0.126	1.95303e-30	7
EPSTI1	1.24822e-28	1.28627	0.562	0.083	1.81666e-24	7
EIF2AK2	2.05236e-27	1.50579	0.75	0.221	2.987e-23	7
IFI44	3.49438e-21	1.15652	0.5	0.101	5.08572e-17	7
STAT1	5.38308e-21	1.6001	0.844	0.36	7.83454e-17	7
PLSCR1	2.3189e-20	1.24998	0.688	0.151	3.37492e-16	7
UBE2L6	1.96322e-19	1.1702	0.875	0.564	2.85727e-15	7
HERC5	2.03962e-18	1.12952	0.469	0.064	2.96846e-14	7
TRIM22	3.83143e-17	1.25051	0.844	0.426	5.57626e-13	7
DDX60	6.72751e-17	0.990902	0.406	0.08	9.79122e-13	7
BST2	1.15058e-16	1.17366	0.906	0.519	1.67455e-12	7
STAT2	1.56878e-16	0.78895	0.312	0.089	2.2832e-12	7
MX2	1.26458e-14	1.07321	0.562	0.104	1.84047e-10	7
C19orf66	5.90943e-14	1.02945	0.844	0.484	8.60058e-10	7
LAMP3	1.11035e-13	0.769756	0.281	0.007	1.61601e-09	7
OASL	3.86838e-13	0.899619	0.438	0.03	5.63004e-09	7
SAMD9	9.69802e-12	0.965364	0.531	0.227	1.41145e-07	7
IFIT3	9.7943e-12	0.788497	0.219	0.004	1.42546e-07	7
YBEY	3.93583e-11	0.301837	0.156	0.09	5.7282e-07	7
IFIT2	4.21801e-11	0.566138	0.188	0.03	6.13889e-07	7
USP18	1.08595e-10	0.820177	0.375	0.037	1.58049e-06	7
PARP9	1.40185e-09	0.924932	0.5	0.115	2.04026e-05	7
CMPK2	2.10044e-09	0.576301	0.25	0.009	3.05698e-05	7
OAS2	5.59238e-09	0.973368	0.562	0.116	8.13914e-05	7
BBS4	1.77294e-08	0.377461	0.125	0.032	0.000258033	7
SP100	2.72142e-08	0.773503	0.719	0.509	0.000396075	7
IFITM2	2.90306e-08	0.863071	1	0.9	0.000422511	7
SP110	4.02445e-08	0.749054	0.531	0.302	0.000585719	7
MT2A	4.91971e-08	1.04377	0.906	0.724	0.000716015	7
IFITM3	6.68122e-08	0.95729	0.594	0.397	0.000972384	7
ALOX5AP	1.01082e-07	0.755533	0.969	0.782	0.00147114	7
PNPT1	1.07061e-07	0.700402	0.344	0.086	0.00155816	7
SHISA5	1.68328e-07	0.731513	0.844	0.645	0.00244985	7
PPM1K	3.13975e-07	0.750222	0.594	0.315	0.00456959	7
GBP1	3.39379e-07	0.74915	0.375	0.207	0.00493931	7
IFIT1	9.14922e-07	0.387336	0.156	0.003	0.0133158	7
HAUS5	1.72581e-06	0.375998	0.156	0.045	0.0251175	7
avg_log2FC = log2 fold change of the average expression between the two groups (one cluster relative to all other cells)
pct.1 = the percentage of cells where the gene is detected in the first group
pct.2 = the percentage of cells where the gene is detected in the second group
p_val_adj = adjusted p-value, based on Bonferroni correction using all genes in the dataset

### Sheet: Liver cluster markers
Supplementary Table 3b. Positive marker genes (genes upregulated in a cluster relative to all other cells) for liver MAIT cell clusters.
gene	p_val	avg_log2FC	pct.1	pct.2	p_val_adj	cluster
JUN	8.39763e-217	1.06042	0.992	0.925	1.25704e-212	0
FOSB	9.57105e-206	0.832666	0.981	0.85	1.43269e-201	0
FOS	6.02098e-193	0.808732	0.997	0.929	9.0128e-189	0
AC007952.4	9.50819e-183	1.01327	0.862	0.614	1.42328e-178	0
IER2	6.65233e-172	1.09074	0.951	0.825	9.95787e-168	0
DUSP1	2.6667e-155	1.22635	0.941	0.802	3.99178e-151	0
EGR1	1.36581e-153	1.57202	0.612	0.305	2.04448e-149	0
Z93241.1	1.00023e-130	1.05074	0.673	0.389	1.49724e-126	0
BTG2	1.28223e-130	0.726499	0.878	0.7	1.91938e-126	0
JUNB	1.92327e-125	0.964792	0.96	0.85	2.87895e-121	0
AC245014.3	2.29209e-121	1.0207	0.733	0.482	3.43103e-117	0
PPP1R15A	2.31389e-117	0.473856	0.97	0.875	3.46367e-113	0
EIF1	6.31008e-116	0.305349	1	0.999	9.44556e-112	0
WDR74	8.54284e-105	0.863848	0.665	0.455	1.27878e-100	0
ZFP36	2.22823e-98	0.433603	0.995	0.961	3.33543e-94	0
ILF3-DT	1.25993e-87	0.71384	0.684	0.47	1.88599e-83	0
TNF	2.75971e-80	0.825723	0.677	0.541	4.13101e-76	0
TMEM107	2.84912e-77	0.702806	0.549	0.338	4.26485e-73	0
CD69	7.58365e-74	0.359701	0.992	0.97	1.1352e-69	0
MCL1	6.26621e-73	0.680086	0.757	0.547	9.37989e-69	0
RSRP1	2.6401e-72	0.47427	0.845	0.722	3.95197e-68	0
CCNL1	3.31678e-72	0.536581	0.822	0.658	4.96488e-68	0
NFKBIA	1.0701e-70	0.452469	0.984	0.936	1.60184e-66	0
TSPYL2	4.9589e-67	0.557902	0.742	0.549	7.42298e-63	0
POLR2A	2.96482e-65	0.587535	0.622	0.444	4.43804e-61	0
SNHG9	1.53555e-64	0.587243	0.633	0.437	2.29856e-60	0
DUSP2	6.68964e-64	1.33308	0.649	0.414	1.00137e-59	0
C12orf57	2.81688e-62	0.664796	0.852	0.779	4.21658e-58	0
AC004687.1	3.04836e-62	0.706417	0.532	0.312	4.56308e-58	0
H3F3B	1.06817e-61	0.334243	0.988	0.976	1.59895e-57	0
NFKBIZ	3.45592e-61	0.664989	0.777	0.589	5.17316e-57	0
SRSF7	1.89933e-59	0.375706	0.868	0.789	2.84311e-55	0
KLF6	8.06962e-57	0.484092	0.973	0.928	1.20794e-52	0
GADD45B	2.42847e-56	0.465197	0.824	0.668	3.63517e-52	0
SAT1	5.38772e-56	0.522135	0.78	0.69	8.06488e-52	0
SRSF5	9.55364e-56	0.411305	0.918	0.823	1.43008e-51	0
CYCS	2.00995e-53	0.298625	0.849	0.759	3.00869e-49	0
TNFAIP3	1.98936e-52	0.472535	0.933	0.84	2.97787e-48	0
EIF4A3	3.24656e-51	0.528538	0.445	0.284	4.85977e-47	0
TSC22D3	1.85654e-50	0.266855	0.987	0.959	2.77905e-46	0
PMAIP1	7.45215e-49	0.493295	0.61	0.43	1.11551e-44	0
MALAT1	4.2481e-47	0.290373	1	1	6.35898e-43	0
AC087239.1	1.92692e-46	0.436036	0.518	0.352	2.8844e-42	0
DDX3X	3.63222e-46	0.552575	0.728	0.563	5.43708e-42	0
SLC2A3	1.12069e-39	0.421734	0.815	0.716	1.67757e-35	0
PPP1R10	1.60639e-39	0.370584	0.603	0.486	2.40461e-35	0
TUBA1A	2.92608e-37	0.531228	0.586	0.44	4.38005e-33	0
IFRD1	1.20612e-34	0.395483	0.481	0.351	1.80544e-30	0
KMT2E-AS1	1.32965e-34	0.463529	0.521	0.343	1.99035e-30	0
PTCH2	1.91943e-34	0.402011	0.197	0.075	2.8732e-30	0
ARF4	5.63997e-33	0.369925	0.601	0.493	8.44247e-29	0
PPP2R5C	1.05398e-28	0.342389	0.821	0.743	1.57771e-24	0
ATF3	3.44661e-27	0.392144	0.383	0.257	5.15924e-23	0
ZFP36L2	3.91087e-25	0.502354	0.899	0.805	5.85418e-21	0
CITED2	4.9626e-25	0.505791	0.468	0.317	7.42851e-21	0
C6orf62	2.11505e-24	0.32659	0.46	0.334	3.16602e-20	0
NR4A2	1.17252e-23	0.252424	0.55	0.425	1.75515e-19	0
MEPCE	1.42951e-23	0.348318	0.287	0.176	2.13984e-19	0
AC103591.3	4.11097e-23	0.541883	0.32	0.191	6.15371e-19	0
SLC38A2	8.05315e-21	0.32564	0.475	0.356	1.20548e-16	0
CD83	1.08147e-20	0.316507	0.307	0.202	1.61885e-16	0
PPP1R15B	1.46684e-19	0.290556	0.326	0.229	2.19571e-15	0
HEXIM1	6.89637e-19	0.265315	0.323	0.213	1.03232e-14	0
IDS	1.73488e-18	0.317727	0.646	0.546	2.59694e-14	0
CSKMT	4.03011e-18	0.331046	0.375	0.275	6.03268e-14	0
NEAT1	7.89642e-18	0.39714	0.83	0.73	1.18201e-13	0
ZFAND5	1.74756e-17	0.332492	0.39	0.25	2.61593e-13	0
SERTAD1	1.92876e-17	0.268589	0.377	0.283	2.88716e-13	0
BTG1	2.3936e-17	0.348009	0.949	0.898	3.58297e-13	0
AC007384.1	5.39704e-16	0.290899	0.413	0.333	8.07883e-12	0
JUND	1.11559e-14	0.301686	0.386	0.273	1.66992e-10	0
CSRNP1	6.25454e-13	0.289349	0.378	0.268	9.36243e-09	0
PATL2	3.55564e-11	0.26626	0.358	0.264	5.32243e-07	0
AL355075.4	3.56733e-11	0.261039	0.104	0.065	5.33994e-07	0
AC016831.7	1.25556e-10	0.272027	0.436	0.344	1.87945e-06	0
PNRC1	4.37252e-10	0.279303	0.649	0.565	6.54523e-06	0
PHLDA1	2.58717e-08	0.379209	0.317	0.213	0.000387274	0
LTB	4.63112e-07	0.325146	0.709	0.62	0.00693232	0
CXCR6	7.38408e-110	0.780778	0.735	0.516	1.10532e-105	1
GIMAP7	3.95925e-53	0.458818	0.755	0.611	5.92659e-49	1
TXNIP	1.97216e-49	0.369961	0.995	0.98	2.95213e-45	1
DDIT4	5.19394e-39	0.3611	0.895	0.813	7.77481e-35	1
CCR6	5.42528e-34	0.407993	0.588	0.438	8.12111e-30	1
SLA	1.7618e-29	0.355531	0.654	0.55	2.63724e-25	1
RGS1	4.40314e-29	0.60845	0.336	0.238	6.59105e-25	1
CISH	3.15165e-28	0.323524	0.286	0.22	4.7177e-24	1
S100A11	1.03975e-27	0.331561	0.576	0.463	1.55641e-23	1
ERH	4.05403e-26	0.293421	0.439	0.346	6.06848e-22	1
GIMAP4	3.02056e-24	0.311474	0.614	0.532	4.52148e-20	1
IFNGR1	4.98802e-23	0.356131	0.772	0.665	7.46657e-19	1
TRIM22	4.00405e-22	0.288301	0.641	0.549	5.99367e-18	1
CXCR4	7.00676e-22	0.30284	0.943	0.905	1.04884e-17	1
PDCD4	2.92725e-20	0.253138	0.827	0.764	4.3818e-16	1
IL16	2.82044e-19	0.252963	0.517	0.428	4.22191e-15	1
IPCEF1	1.17206e-18	0.296096	0.561	0.463	1.75446e-14	1
CD40LG	5.04861e-18	0.278037	0.586	0.487	7.55726e-14	1
IKZF3	9.73689e-18	0.26193	0.676	0.615	1.45752e-13	1
IL7R	4.52083e-17	0.263951	0.994	0.992	6.76724e-13	1
UNG	5.63247e-17	0.279593	0.266	0.171	8.43125e-13	1
GBP5	6.47434e-16	0.263659	0.678	0.595	9.69145e-12	1
DYNLT1	9.85663e-16	0.293199	0.408	0.313	1.47544e-11	1
JAML	7.20693e-15	0.283442	0.554	0.454	1.0788e-10	1
SLAMF1	3.72578e-14	0.252078	0.582	0.496	5.57712e-10	1
ERN1	3.55865e-13	0.351787	0.614	0.511	5.32694e-09	1
BLK	5.34641e-12	0.38068	0.27	0.177	8.00304e-08	1
LGALS3	9.21657e-12	0.302086	0.37	0.28	1.37963e-07	1
SESN1	1.24225e-11	0.26544	0.45	0.359	1.85952e-07	1
CKLF	3.48987e-11	0.269145	0.362	0.276	5.22398e-07	1
CAPG	6.78353e-11	0.327587	0.179	0.095	1.01543e-06	1
KLRC1	3.49703e-09	0.424871	0.207	0.143	5.2347e-05	1
TMIGD2	3.86812e-08	0.262381	0.579	0.486	0.000579019	1
HSPA1A	0	3.17977	0.954	0.282	0	2
HSPA1B	0	2.75948	0.979	0.387	0	2
DNAJB1	1.17405e-195	1.54912	0.909	0.726	1.75744e-191	2
HSP90AA1	6.45522e-107	0.923744	0.947	0.913	9.66282e-103	2
HSPE1	6.79825e-83	0.839778	0.694	0.5	1.01763e-78	2
HSPH1	3.49664e-58	0.702234	0.347	0.188	5.23411e-54	2
UBC	2.96326e-48	0.612514	0.991	0.99	4.4357e-44	2
HSPA8	2.3724e-43	0.443263	0.992	0.981	3.55125e-39	2
RGS2	3.71667e-37	0.831822	0.531	0.337	5.56349e-33	2
DNAJB4	6.65962e-35	0.663742	0.415	0.221	9.96878e-31	2
ZFAND2A	1.11321e-24	0.447391	0.242	0.14	1.66636e-20	2
HSPB1	4.36161e-24	0.45629	0.475	0.381	6.5289e-20	2
HSPD1	4.7587e-24	0.418429	0.482	0.404	7.1233e-20	2
JUN	1.69992e-23	0.251265	0.948	0.936	2.54461e-19	2
CACYBP	3.53019e-20	0.367544	0.416	0.323	5.28434e-16	2
UBB	4.71711e-17	0.374997	0.912	0.887	7.06104e-13	2
DNAJA1	4.62994e-15	0.420846	0.711	0.672	6.93055e-11	2
FOSB	7.27588e-15	0.332451	0.892	0.872	1.08913e-10	2
HSP90AB1	9.59134e-13	0.366796	0.924	0.925	1.43573e-08	2
NEU1	7.2689e-12	0.463511	0.309	0.232	1.08808e-07	2
TNF	4.44914e-11	0.577416	0.582	0.564	6.65992e-07	2
CCT4	8.46696e-10	0.261092	0.552	0.505	1.26742e-05	2
HSPA4	1.18999e-09	0.254928	0.302	0.234	1.7813e-05	2
CHORDC1	1.45158e-09	0.261486	0.27	0.2	2.17287e-05	2
APTX	2.81969e-09	0.257772	0.228	0.152	4.2208e-05	2
LPAR6	5.66861e-09	0.301766	0.208	0.125	8.48535e-05	2
NR4A1	2.27784e-08	0.386261	0.205	0.121	0.000340969	2
TXNIP	1.06603e-07	0.30054	0.996	0.981	0.00159574	2
RPL32	1.7239e-128	0.386372	1	0.999	2.5805e-124	3
RPS12	2.5259e-126	0.385462	1	1	3.78102e-122	3
RPL10	7.10411e-125	0.381713	1	1	1.06341e-120	3
RPL34	5.53611e-122	0.385053	1	0.999	8.287e-118	3
RPL11	1.59068e-120	0.39289	1	1	2.38109e-116	3
RPS8	7.04617e-116	0.425585	1	0.999	1.05474e-111	3
RPL18A	2.44902e-115	0.433198	1	0.999	3.66595e-111	3
RPL13	8.65795e-115	0.373519	1	1	1.29601e-110	3
RPL19	5.61153e-112	0.376332	1	1	8.39991e-108	3
RPL28	1.75868e-108	0.371379	1	0.999	2.63257e-104	3
EEF1A1	1.28083e-107	0.33593	1	1	1.91727e-103	3
RPS14	1.82671e-104	0.326899	1	0.999	2.73441e-100	3
RPS15A	1.60809e-102	0.350313	1	0.999	2.40715e-98	3
RPLP0	2.24738e-96	0.471019	0.999	0.999	3.36411e-92	3
RPL29	7.82279e-95	0.414853	1	0.999	1.17099e-90	3
RPS3A	1.34237e-94	0.356767	1	0.999	2.00939e-90	3
RPL14	1.59502e-94	0.393919	1	0.999	2.38759e-90	3
RPL30	1.70374e-90	0.299384	1	0.999	2.55033e-86	3
RPL6	6.81984e-88	0.43619	1	0.999	1.02086e-83	3
RPS23	6.97623e-88	0.350214	1	0.999	1.04427e-83	3
RPL12	5.50925e-87	0.430826	1	0.999	8.2468e-83	3
RPS13	8.99779e-85	0.382898	1	0.999	1.34688e-80	3
RPL18	1.79291e-84	0.369135	1	0.999	2.68381e-80	3
RPS3	1.43864e-83	0.295459	1	1	2.1535e-79	3
RPL41	5.06293e-82	0.253601	1	1	7.5787e-78	3
RPS4X	6.86052e-82	0.471009	1	0.999	1.02695e-77	3
RPL35A	1.38419e-81	0.336904	1	0.999	2.072e-77	3
RPL7A	3.75807e-80	0.364841	1	0.999	5.62545e-76	3
RPS28	1.35597e-79	0.298395	1	1	2.02975e-75	3
RPS15	7.68114e-79	0.322922	1	0.999	1.14979e-74	3
RPL39	3.37626e-78	0.298899	1	0.999	5.05393e-74	3
RPS27A	9.33288e-77	0.260158	1	1	1.39704e-72	3
RPS5	1.47745e-72	0.416083	1	0.995	2.2116e-68	3
RPS7	1.11023e-69	0.318516	1	0.999	1.6619e-65	3
RPL5	6.37355e-69	0.373025	1	0.998	9.54057e-65	3
RPS21	4.2806e-68	0.295134	1	1	6.40763e-64	3
RPL8	2.43061e-67	0.301462	1	0.999	3.63839e-63	3
RPSA	1.15983e-58	0.37815	1	0.996	1.73615e-54	3
RPL22	2.73874e-58	0.354188	1	0.994	4.09962e-54	3
RPS25	3.27189e-58	0.306178	1	0.999	4.8977e-54	3
RPS24	1.33787e-57	0.284821	1	0.999	2.00265e-53	3
FAU	1.13137e-56	0.280073	1	0.999	1.69354e-52	3
RPL23A	3.0775e-56	0.32361	1	0.999	4.60671e-52	3
RACK1	1.40352e-55	0.370847	0.999	0.995	2.10092e-51	3
RPL37	7.27223e-51	0.293693	1	0.999	1.08858e-46	3
RPL10A	1.78898e-49	0.387819	0.999	0.997	2.67792e-45	3
RPS6	2.95481e-49	0.340562	1	0.999	4.42305e-45	3
RPL3	1.73788e-48	0.332172	1	0.999	2.60143e-44	3
RPS16	2.25251e-48	0.330518	1	0.998	3.37179e-44	3
RPS19	3.14693e-47	0.319588	1	0.999	4.71064e-43	3
RPL7	1.84364e-46	0.396051	0.993	0.948	2.75975e-42	3
RPL36	7.39724e-44	0.298302	1	0.998	1.10729e-39	3
RPS18	9.74146e-44	0.333253	1	0.999	1.4582e-39	3
RPL15	1.42175e-41	0.311498	0.999	0.999	2.12822e-37	3
NACA	3.39191e-41	0.320296	1	0.993	5.07734e-37	3
RPS2	2.7287e-38	0.466674	0.961	0.878	4.08459e-34	3
RPL24	7.47279e-38	0.309524	1	0.996	1.1186e-33	3
RPL13A	6.8361e-36	0.336339	0.997	0.984	1.0233e-31	3
EEF2	6.94422e-34	0.339163	0.994	0.98	1.03948e-29	3
NOSIP	3.71231e-33	0.576845	0.588	0.387	5.55696e-29	3
MT-CYB	1.45219e-32	0.28651	0.997	0.994	2.17379e-28	3
RPL26	2.44173e-31	0.347091	0.997	0.975	3.65503e-27	3
EEF1B2	4.3213e-31	0.296848	0.999	0.992	6.46855e-27	3
RPL4	4.8454e-31	0.364434	0.997	0.985	7.25308e-27	3
RPL9	3.87496e-29	0.283325	1	0.998	5.80043e-25	3
RPL27	1.07579e-28	0.323967	0.996	0.983	1.61035e-24	3
EMP3	1.81277e-28	0.441228	0.78	0.571	2.71353e-24	3
LTB	8.77695e-27	0.715423	0.805	0.617	1.31382e-22	3
EEF1D	5.16402e-26	0.256955	0.997	0.99	7.73002e-22	3
FXYD5	1.47643e-24	0.326583	0.949	0.888	2.21007e-20	3
BTF3	8.13644e-24	0.282315	0.987	0.962	1.21794e-19	3
RPS9	1.28805e-23	0.289774	1	0.995	1.92809e-19	3
TOB1	6.11624e-22	0.480473	0.503	0.303	9.1554e-18	3
RPL31	3.72583e-20	0.282377	0.993	0.968	5.5772e-16	3
S1PR1	4.83695e-19	0.335264	0.201	0.068	7.24043e-15	3
SLC25A6	2.18068e-17	0.303964	0.958	0.893	3.26426e-13	3
HNRNPA1	2.13819e-16	0.275606	0.995	0.974	3.20066e-12	3
CNN2	9.41018e-16	0.349723	0.835	0.683	1.40861e-11	3
EIF3F	1.27662e-15	0.291909	0.895	0.803	1.91097e-11	3
KLF2	2.36483e-15	0.371082	0.328	0.176	3.53991e-11	3
CD52	2.55119e-15	0.272663	0.989	0.957	3.81887e-11	3
RPS11	3.70944e-15	0.256667	0.972	0.934	5.55267e-11	3
LDHB	4.15995e-15	0.299043	0.811	0.69	6.22702e-11	3
TIMP1	4.29242e-15	0.38541	0.304	0.155	6.42532e-11	3
CDC25B	1.77155e-14	0.268157	0.267	0.159	2.65183e-10	3
P2RY8	2.17261e-14	0.324089	0.34	0.193	3.25217e-10	3
NME2	7.9786e-14	0.330402	0.652	0.505	1.19432e-09	3
SELL	1.0883e-12	0.398026	0.155	0.051	1.62908e-08	3
RPL23	1.08935e-12	0.307994	0.892	0.782	1.63065e-08	3
TCF7	2.61676e-11	0.289024	0.295	0.171	3.91702e-07	3
LYAR	3.33336e-11	0.354011	0.538	0.379	4.98971e-07	3
RIPOR2	2.89603e-10	0.307016	0.513	0.356	4.33507e-06	3
SH3BP5	7.90455e-10	0.296549	0.311	0.166	1.18323e-05	3
TRADD	1.51937e-09	0.269941	0.318	0.203	2.27434e-05	3
UPP1	4.25163e-09	0.250896	0.304	0.186	6.36427e-05	3
EIF3L	4.49825e-09	0.261558	0.869	0.754	6.73343e-05	3
EIF3E	6.06797e-09	0.269487	0.855	0.735	9.08315e-05	3
UCP2	6.82707e-08	0.297207	0.69	0.532	0.00102194	3
LIMD2	1.09512e-07	0.27557	0.721	0.578	0.00163928	3
CCL4	0	2.48962	1	0.745	0	4
NFKBIA	1.81945e-31	0.818438	0.977	0.942	2.72354e-27	4
CD69	1.10224e-26	0.626972	0.995	0.972	1.64994e-22	4
SRGN	1.06809e-20	0.269615	0.994	0.989	1.59882e-16	4
TNFAIP3	6.08903e-20	0.504744	0.92	0.852	9.11467e-16	4
ZFP36	7.29634e-19	0.834617	0.987	0.966	1.09219e-14	4
RGS1	2.24484e-18	1.37988	0.499	0.234	3.36031e-14	4
BTG1	1.49297e-12	0.461344	0.942	0.904	2.23482e-08	4
RHOH	1.19714e-11	0.38061	0.692	0.605	1.792e-07	4
ZC3H12A	5.43335e-11	0.307145	0.418	0.321	8.13318e-07	4
CXCR4	1.34909e-10	0.475477	0.943	0.909	2.01946e-06	4
KLF6	3.04846e-09	0.620381	0.967	0.934	4.56325e-05	4
PRDM1	1.56621e-08	0.430348	0.78	0.679	0.000234446	4
PIM2	1.73578e-08	0.359161	0.615	0.515	0.00025983	4
AKIRIN2	2.37703e-08	0.478113	0.637	0.476	0.000355817	4
ICAM1	1.48982e-07	0.266454	0.181	0.144	0.00223011	4
PFKFB3	2.04382e-07	0.335174	0.415	0.317	0.00305939	4
NFKBIZ	4.85401e-07	0.466597	0.73	0.614	0.00726596	4
CYTIP	7.35078e-07	0.275461	0.906	0.871	0.0110034	4
ANKRD28	1.63621e-06	0.649094	0.437	0.227	0.0244924	4
CCL3	0	3.76276	0.748	0.16	0	5
CCL4L2	0	3.63696	0.662	0.168	0	5
CCL4	4.34872e-235	1.97498	0.981	0.749	6.5096e-231	5
CCL3L1	1.24088e-186	2.47795	0.552	0.187	1.85747e-182	5
SRGN	1.66119e-32	0.413454	0.993	0.99	2.48664e-28	5
CCL5	2.80562e-32	0.481961	0.989	0.947	4.19973e-28	5
IFNG	6.52907e-26	1.05383	0.398	0.18	9.77336e-22	5
CD69	1.24127e-23	0.531649	0.984	0.973	1.85806e-19	5
MAP3K8	7.27255e-23	0.535422	0.484	0.345	1.08863e-18	5
NFKBIA	1.94983e-22	0.516084	0.955	0.944	2.9187e-18	5
AC243829.4	2.52652e-22	0.421848	0.2	0.065	3.78194e-18	5
NFKBID	8.12968e-21	0.38037	0.149	0.062	1.21693e-16	5
TNFAIP3	4.43311e-20	0.572351	0.909	0.853	6.63592e-16	5
RNF19A	9.55032e-19	0.47103	0.441	0.297	1.42959e-14	5
IRF8	1.1853e-18	0.450558	0.177	0.071	1.77427e-14	5
TRAF1	2.22812e-17	0.560944	0.383	0.231	3.33527e-13	5
ZC3H12A	2.56816e-16	0.444812	0.443	0.32	3.84429e-12	5
CRTAM	2.62876e-16	0.686364	0.271	0.187	3.93499e-12	5
ICAM1	9.99833e-15	0.711762	0.244	0.14	1.49665e-10	5
FEZ1	1.38127e-14	0.388499	0.302	0.183	2.06762e-10	5
BCL2A1	1.47431e-14	0.467179	0.268	0.192	2.20689e-10	5
NFKBIZ	2.80899e-14	0.408227	0.7	0.618	4.20477e-10	5
REL	4.97641e-14	0.430932	0.546	0.468	7.44919e-10	5
SERPINB9	3.34382e-13	0.293235	0.218	0.183	5.00536e-09	5
RASGEF1B	3.57514e-13	0.284249	0.112	0.045	5.35163e-09	5
DUSP2	2.75268e-11	0.281795	0.49	0.455	4.12049e-07	5
SDCBP	3.60099e-11	0.294645	0.365	0.309	5.39032e-07	5
BIRC3	8.90985e-11	0.423025	0.304	0.221	1.33372e-06	5
MT2A	1.22257e-10	0.392642	0.787	0.714	1.83007e-06	5
CD160	1.38086e-10	0.290589	0.695	0.556	2.06701e-06	5
KDM6B	1.9494e-10	0.352684	0.298	0.186	2.91805e-06	5
KLRD1	5.01803e-10	0.394097	0.598	0.54	7.51149e-06	5
FNBP1	7.5951e-10	0.356647	0.533	0.47	1.13691e-05	5
ITM2A	7.9998e-10	0.449398	0.489	0.331	1.19749e-05	5
ZFP36	1.31927e-09	0.402806	0.977	0.967	1.97482e-05	5
DUSP5	1.86637e-09	0.255877	0.155	0.074	2.79378e-05	5
TNF	5.08029e-09	0.559952	0.669	0.558	7.60469e-05	5
PMAIP1	8.96811e-09	0.440795	0.564	0.455	0.000134244	5
FAS	1.59522e-08	0.288473	0.346	0.262	0.000238789	5
ZFP36L1	1.98721e-08	0.34234	0.858	0.812	0.000297466	5
SYTL3	3.12226e-08	0.273149	0.663	0.558	0.000467371	5
PTGER4	3.28292e-08	0.365832	0.53	0.419	0.000491421	5
SRSF7	3.62336e-08	0.370301	0.864	0.799	0.000542381	5
GZMH	5.20948e-08	0.329963	0.316	0.212	0.000779807	5
AKIRIN2	5.81394e-08	0.309967	0.604	0.481	0.000870289	5
ADGRE5	1.11163e-07	0.313879	0.853	0.822	0.001664	5
TOX	1.3471e-07	0.287248	0.357	0.233	0.00201648	5
AC007384.1	1.66108e-07	0.279602	0.446	0.34	0.00248647	5
ID2	1.92949e-07	0.336467	0.895	0.842	0.00288825	5
AC007952.4	2.29846e-07	0.306543	0.698	0.657	0.00344056	5
CCL20	2.43602e-07	0.914029	0.181	0.096	0.00364647	5
NR4A2	6.8337e-07	0.425224	0.531	0.442	0.0102294	5
GNG2	1.54262e-06	0.305991	0.643	0.58	0.0230914	5
RHOH	1.59957e-06	0.282032	0.68	0.607	0.0239439	5
IL23R	2.68681e-06	0.257559	0.439	0.342	0.0402189	5
BHLHE40	3.28248e-06	0.30002	0.392	0.317	0.0491354	5
MTRNR2L12	0	3.06755	0.999	0.894	0	6
MTRNR2L8	0	2.15145	0.858	0.247	0	6
MTRNR2L1	6.64441e-43	0.491275	0.179	0.024	9.94602e-39	6
RMRP	4.61774e-18	0.265168	0.145	0.059	6.9123e-14	6
PRDM1	8.02521e-14	0.293843	0.763	0.682	1.20129e-09	6
FLNA	4.53622e-12	0.313784	0.587	0.531	6.79026e-08	6
MYH9	8.15668e-11	0.263836	0.821	0.78	1.22097e-06	6
HIST1H1E	5.34234e-10	0.284701	0.135	0.087	7.99694e-06	6
ERN1	2.40351e-07	0.597229	0.688	0.518	0.00359781	6
MYADM	4.35142e-130	1.46082	0.516	0.3	6.51365e-126	7
TAGLN2	6.49392e-116	1.19694	0.851	0.717	9.72075e-112	7
MT2A	3.20692e-107	1.7332	0.821	0.714	4.80044e-103	7
REL	2.25274e-99	1.1344	0.733	0.459	3.37212e-95	7
TNFAIP3	4.37488e-82	0.87368	0.972	0.851	6.54876e-78	7
ANXA1	5.3207e-82	1.34347	0.773	0.725	7.96456e-78	7
LMNA	2.55953e-80	1.28429	0.265	0.071	3.83136e-76	7
ADGRE5	2.35988e-71	0.794519	0.923	0.818	3.53251e-67	7
SRGN	1.2952e-61	0.599665	0.998	0.989	1.93879e-57	7
FEZ1	3.42078e-59	0.923656	0.409	0.179	5.12057e-55	7
NINJ1	1.64626e-58	0.852252	0.4	0.169	2.46429e-54	7
KDM6B	3.23794e-54	0.84433	0.451	0.179	4.84687e-50	7
FAM177A1	6.56713e-51	0.775907	0.626	0.393	9.83033e-47	7
CREM	2.35278e-48	0.918947	0.47	0.263	3.52187e-44	7
NFKB2	9.11652e-47	0.770864	0.477	0.209	1.36465e-42	7
GNG2	1.42489e-42	0.681476	0.768	0.574	2.13292e-38	7
ICAM1	1.6717e-40	1.13104	0.343	0.136	2.50236e-36	7
IL4I1	6.79196e-40	0.699327	0.416	0.201	1.01669e-35	7
TSC22D3	1.32401e-35	0.483553	0.989	0.962	1.98191e-31	7
ZC3H12A	2.08608e-34	0.705034	0.564	0.315	3.12266e-30	7
BHLHE40	6.28967e-34	0.677306	0.529	0.311	9.41501e-30	7
PIM2	1.9741e-31	0.612944	0.678	0.515	2.95504e-27	7
RELB	1.11159e-30	0.504579	0.319	0.149	1.66395e-26	7
IRF8	4.93233e-30	0.643563	0.215	0.07	7.38321e-26	7
BIRC3	9.09289e-30	0.618883	0.444	0.215	1.36112e-25	7
SYAP1	1.32636e-29	0.575585	0.492	0.288	1.98543e-25	7
RNF19A	1.95464e-29	0.579185	0.492	0.297	2.9259e-25	7
SYTL3	1.11597e-28	0.551445	0.731	0.557	1.67049e-24	7
NFKB1	1.08661e-26	0.517485	0.252	0.094	1.62654e-22	7
EZR	2.82865e-26	0.543289	0.775	0.643	4.23421e-22	7
EIF5A	2.07487e-25	0.467631	0.606	0.458	3.10587e-21	7
TRAF1	9.51746e-25	0.639434	0.366	0.235	1.42467e-20	7
ISG20	1.43456e-24	0.483447	0.862	0.746	2.14739e-20	7
PIM3	1.68234e-24	0.415305	0.18	0.056	2.51829e-20	7
RILPL2	1.7594e-24	0.432306	0.311	0.16	2.63364e-20	7
PFKFB3	2.11549e-24	0.559605	0.508	0.314	3.16668e-20	7
HSP90B1	2.54523e-24	0.486024	0.834	0.707	3.80996e-20	7
PTMA	5.26512e-24	0.292122	1	0.998	7.88136e-20	7
FAS	2.11861e-23	0.569991	0.453	0.257	3.17134e-19	7
MAP3K8	3.24576e-23	0.542136	0.541	0.344	4.85858e-19	7
LTA	5.67041e-23	0.605199	0.269	0.118	8.48804e-19	7
NFKBID	7.2151e-23	0.506411	0.193	0.061	1.08003e-18	7
SEC14L1	7.65272e-22	0.500561	0.35	0.197	1.14553e-17	7
SLC7A5	7.98741e-22	0.437251	0.374	0.237	1.19564e-17	7
DDX21	3.05286e-21	0.484824	0.611	0.45	4.56983e-17	7
FURIN	4.24216e-20	0.377117	0.197	0.065	6.35009e-16	7
HIF1A	6.37014e-20	0.45876	0.435	0.273	9.53547e-16	7
SQSTM1	1.57982e-19	0.432021	0.674	0.523	2.36484e-15	7
SDCBP	2.12673e-19	0.463137	0.446	0.306	3.1835e-15	7
SELENOK	2.9836e-19	0.362338	0.687	0.558	4.46616e-15	7
MTFP1	3.71931e-19	0.490427	0.398	0.24	5.56744e-15	7
GABPB1	6.60654e-19	0.443278	0.287	0.139	9.88933e-15	7
ABCF1	8.46081e-19	0.408633	0.343	0.202	1.2665e-14	7
KMT2E	2.90479e-18	0.368839	0.818	0.705	4.34818e-14	7
ZNF331	4.35608e-18	0.595226	0.405	0.261	6.52061e-14	7
FTH1	1.02033e-17	0.429802	1	0.99	1.52733e-13	7
POLR2K	2.69347e-17	0.372756	0.431	0.33	4.03185e-13	7
BAZ1A	2.81691e-17	0.427073	0.32	0.183	4.21663e-13	7
GTF3C1	4.24788e-17	0.404663	0.37	0.22	6.35866e-13	7
RASGEF1B	6.89405e-17	0.329895	0.147	0.045	1.03197e-12	7
ATP2B1	1.75833e-16	0.349883	0.25	0.17	2.63205e-12	7
ARL4A	2.35092e-16	0.376263	0.416	0.269	3.51909e-12	7
TENT5C	8.4186e-16	0.415281	0.35	0.215	1.26018e-11	7
NAMPT	1.43404e-15	0.346552	0.276	0.14	2.14662e-11	7
SERPINB9	2.90772e-15	0.476574	0.284	0.18	4.35257e-11	7
SH2D2A	8.30456e-15	0.387282	0.748	0.639	1.24311e-10	7
NFKBIZ	9.49975e-15	0.276659	0.733	0.618	1.42202e-10	7
PBX4	2.72e-14	0.342527	0.414	0.282	4.07156e-10	7
TNIP1	3.03014e-14	0.335109	0.547	0.43	4.53581e-10	7
BATF	8.25777e-14	0.32033	0.403	0.347	1.23611e-09	7
BCL3	8.77448e-14	0.263458	0.114	0.033	1.31345e-09	7
TANK	1.26998e-13	0.340511	0.435	0.324	1.90104e-09	7
RUNX3	1.58861e-13	0.367746	0.538	0.396	2.37799e-09	7
AHNAK	1.86423e-13	0.423661	0.68	0.643	2.79057e-09	7
BCL2A1	1.99567e-13	0.471655	0.32	0.191	2.98732e-09	7
YWHAZ	2.13237e-13	0.267252	0.952	0.928	3.19195e-09	7
CD44	2.96063e-13	0.368539	0.775	0.703	4.43176e-09	7
LITAF	7.33736e-13	0.472055	0.7	0.58	1.09833e-08	7
NR4A2	9.67258e-13	0.440759	0.549	0.443	1.44789e-08	7
IDS	1.30452e-12	0.314237	0.657	0.559	1.95273e-08	7
YPEL5	1.40454e-12	0.311012	0.554	0.448	2.10245e-08	7
VIM	1.41718e-12	0.430725	0.937	0.93	2.12138e-08	7
RIOK1	5.10695e-12	0.312909	0.267	0.164	7.64459e-08	7
IRF1	6.35528e-12	0.341703	0.707	0.566	9.51321e-08	7
CYSTM1	6.52085e-12	0.30787	0.177	0.077	9.76106e-08	7
PHF20	7.21093e-12	0.306625	0.582	0.468	1.0794e-07	7
CRIP1	1.26942e-11	0.278027	0.446	0.391	1.90019e-07	7
TAP1	1.72375e-11	0.301474	0.707	0.634	2.58029e-07	7
PER1	2.0755e-11	0.347293	0.448	0.324	3.10682e-07	7
TNFRSF18	3.1504e-11	0.335867	0.153	0.067	4.71583e-07	7
JMJD6	4.00241e-11	0.307418	0.317	0.218	5.9912e-07	7
POMP	4.82615e-11	0.287746	0.538	0.429	7.22426e-07	7
IVNS1ABP	6.6478e-11	0.312091	0.538	0.434	9.95109e-07	7
RARA	9.65883e-11	0.254161	0.162	0.077	1.44583e-06	7
S1PR5	1.13672e-10	0.361097	0.379	0.28	1.70156e-06	7
SUB1	1.77709e-10	0.280372	0.796	0.692	2.66013e-06	7
HNRNPUL1	2.08839e-10	0.370236	0.53	0.427	3.1261e-06	7
IL27RA	2.58827e-10	0.310663	0.331	0.222	3.87439e-06	7
TNFRSF1B	2.67996e-10	0.286002	0.392	0.276	4.01163e-06	7
NXT1	3.54949e-10	0.27286	0.387	0.261	5.31323e-06	7
MRPL14	4.90715e-10	0.294828	0.354	0.243	7.34551e-06	7
FKBP2	7.37806e-10	0.313984	0.479	0.339	1.10442e-05	7
VPS37B	8.10003e-10	0.34348	0.361	0.259	1.21249e-05	7
CST7	9.20985e-10	0.323603	0.961	0.931	1.37862e-05	7
INSIG1	9.897e-10	0.265506	0.153	0.106	1.48148e-05	7
NFE2L2	1.66975e-09	0.297032	0.319	0.201	2.49945e-05	7
PPP1CB	2.3483e-09	0.260418	0.298	0.229	3.51517e-05	7
CYB5A	4.98242e-09	0.285489	0.274	0.162	7.45818e-05	7
APOL3	5.15488e-09	0.303184	0.436	0.331	7.71635e-05	7
DENND4A	1.31559e-08	0.279062	0.223	0.136	0.00019693	7
MAPK1IP1L	1.78477e-08	0.26236	0.464	0.342	0.000267163	7
CSNK1D	1.8703e-08	0.263303	0.357	0.262	0.000279965	7
MT1X	2.04841e-08	0.8344	0.306	0.288	0.000306627	7
EMP3	2.07165e-08	0.367105	0.659	0.589	0.000310105	7
RGCC	3.27647e-08	0.340878	0.171	0.115	0.000490455	7
CD7	3.97245e-08	0.341629	0.943	0.895	0.000594635	7
BZW1	4.69196e-08	0.252353	0.661	0.558	0.000702339	7
NUP62	7.28605e-08	0.261192	0.249	0.151	0.00109065	7
PRMT1	1.33721e-07	0.252485	0.446	0.34	0.00200168	7
TPM4	1.45778e-07	0.355996	0.429	0.316	0.00218216	7
TOB1	1.77235e-07	0.385713	0.425	0.318	0.00265303	7
RBM3	2.21983e-07	0.273618	0.882	0.831	0.00332287	7
G3BP2	2.24831e-07	0.282489	0.672	0.56	0.00336549	7
ILF2	2.15202e-06	0.257799	0.53	0.417	0.0322136	7
CD83	2.61782e-06	0.287355	0.295	0.218	0.0391861	7
RAB8B	2.95096e-06	0.263926	0.416	0.309	0.044173	7
GNLY	0	3.97626	0.998	0.063	0	8
NKG7	2.51247e-39	0.682103	0.998	0.971	3.76092e-35	8
S1PR1	3.85582e-37	0.767185	0.366	0.068	5.77177e-33	8
EMP3	7.4181e-31	0.714594	0.862	0.581	1.11042e-26	8
TOB1	1.44601e-24	0.689974	0.629	0.31	2.16453e-20	8
MT-CYB	6.80719e-24	0.449159	0.998	0.994	1.01897e-19	8
RPL14	6.69703e-23	0.348265	1	0.999	1.00248e-18	8
TIAM1	9.00568e-23	0.410254	0.172	0.022	1.34806e-18	8
LITAF	4.98751e-21	0.473709	0.819	0.576	7.4658e-17	8
RPL6	7.39525e-19	0.412714	1	0.999	1.10699e-14	8
CD52	9.78769e-18	0.403649	0.993	0.959	1.46512e-13	8
CMC1	1.21156e-16	0.391883	0.569	0.451	1.81359e-12	8
DOK2	1.22486e-16	0.519645	0.444	0.189	1.83349e-12	8
LGALS3	1.76059e-15	0.273461	0.406	0.292	2.63543e-11	8
CDC25B	2.07292e-15	0.447705	0.362	0.161	3.10296e-11	8
SPTSSB	8.34018e-15	0.544723	0.295	0.092	1.24844e-10	8
S100A10	1.13116e-14	0.26502	0.871	0.762	1.69323e-10	8
RPL18A	2.16614e-14	0.328029	1	0.999	3.2425e-10	8
C12orf75	3.29118e-14	0.383179	0.279	0.112	4.92656e-10	8
GZMB	7.70934e-14	0.681296	0.154	0.048	1.15401e-09	8
NOSIP	1.58395e-13	0.578482	0.638	0.397	2.37102e-09	8
KDSR	2.38839e-13	0.483759	0.297	0.089	3.57519e-09	8
FLNA	2.62973e-13	0.495671	0.766	0.524	3.93645e-09	8
PXN	1.5931e-12	0.523444	0.511	0.232	2.38471e-08	8
DUSP2	1.96026e-12	0.426075	0.641	0.449	2.93431e-08	8
RPL11	5.9625e-12	0.267896	1	1	8.92527e-08	8
CTSA	1.93031e-11	0.395175	0.661	0.501	2.88948e-07	8
RPL29	2.58801e-11	0.311046	1	0.999	3.87399e-07	8
PRF1	4.80496e-11	0.332477	0.969	0.902	7.19255e-07	8
SH3BP5	5.20465e-11	0.623591	0.415	0.17	7.79084e-07	8
TES	5.62498e-11	0.451244	0.431	0.25	8.42003e-07	8
RPL7A	9.4243e-11	0.282592	1	0.999	1.41072e-06	8
HOPX	2.86213e-10	0.47533	0.748	0.491	4.28433e-06	8
RPL5	2.99667e-10	0.287213	1	0.998	4.48571e-06	8
KLRF1	6.58843e-10	0.361877	0.335	0.191	9.86222e-06	8
UCP2	7.47255e-10	0.497323	0.752	0.539	1.11857e-05	8
AES	1.28291e-09	0.383614	0.525	0.342	1.92039e-05	8
RIPOR2	1.5413e-09	0.471254	0.625	0.361	2.30717e-05	8
RPL28	1.78628e-09	0.257389	1	0.999	2.67388e-05	8
PLAC8	2.6586e-09	0.366911	0.451	0.294	3.97967e-05	8
NSG1	3.36014e-09	0.327873	0.183	0.063	5.02979e-05	8
RPL18	3.712e-09	0.252707	1	0.999	5.5565e-05	8
KLF2	5.82497e-09	0.480062	0.413	0.182	8.71939e-05	8
AGPAT4	1.04137e-08	0.260069	0.138	0.036	0.000155882	8
PDE3B	1.04543e-08	0.39925	0.199	0.055	0.000156491	8
CAPN2	1.29614e-08	0.41872	0.522	0.325	0.000194019	8
RPS26	1.47058e-08	0.260105	0.989	0.969	0.000220132	8
RACK1	1.63913e-08	0.288301	1	0.996	0.000245362	8
SELL	1.88391e-08	0.613591	0.219	0.055	0.000282002	8
NACA	4.0014e-08	0.276173	1	0.994	0.00059897	8
RPL24	7.2349e-08	0.262515	1	0.996	0.00108299	8
SH3BGRL3	7.28649e-08	0.281116	1	0.985	0.00109072	8
STK38	1.09485e-07	0.371255	0.353	0.196	0.00163889	8
TIMP1	1.23203e-07	0.484212	0.368	0.161	0.00184423	8
RPL15	1.24158e-07	0.271826	1	0.999	0.00185851	8
SAMD3	1.7049e-07	0.384995	0.467	0.284	0.00255206	8
SELPLG	2.27022e-07	0.338938	0.632	0.456	0.00339829	8
VCL	5.1085e-07	0.254416	0.136	0.042	0.00764692	8
BIN2	6.16601e-07	0.261726	0.752	0.624	0.00922991	8
RASA3	7.39325e-07	0.329474	0.275	0.116	0.011067	8
CPNE2	9.94451e-07	0.370134	0.181	0.055	0.0148859	8
UPP1	1.00419e-06	0.384218	0.384	0.19	0.0150318	8
FAM107B	1.09174e-06	0.419869	0.513	0.321	0.0163423	8
BIN1	1.1831e-06	0.33712	0.585	0.415	0.0177099	8
CNN2	1.36088e-06	0.442217	0.853	0.692	0.0203709	8
LTB	1.4481e-06	1.04902	0.85	0.626	0.0216766	8
RPL12	1.99572e-06	0.308514	1	0.999	0.029874	8
CISH	3.05539e-06	0.274282	0.364	0.226	0.0457362	8
HSPA6	0	5.33723	1	0.046	0	9
HSPA1B	5.40344e-130	2.24573	0.949	0.435	8.0884e-126	9
HSPA1A	1.04887e-111	2.48609	0.875	0.338	1.57005e-107	9
DNAJB1	4.16464e-63	1.57832	0.89	0.741	6.23406e-59	9
HSPE1	3.70624e-44	0.980194	0.67	0.517	5.54787e-40	9
RGS2	4.99538e-32	1.20969	0.645	0.348	7.47759e-28	9
HSPH1	5.93052e-23	0.712262	0.369	0.2	8.8774e-19	9
HSP90AA1	3.9999e-22	0.838728	0.941	0.916	5.98745e-18	9
HSPB1	2.73163e-21	0.778917	0.521	0.387	4.08898e-17	9
CACYBP	1.03933e-17	0.482306	0.435	0.33	1.55578e-13	9
DNAJB4	7.07129e-15	0.736194	0.447	0.235	1.0585e-10	9
ZFAND2A	2.41579e-14	0.54893	0.289	0.146	3.6162e-10	9
HSPD1	3.76516e-11	0.44802	0.489	0.409	5.63607e-07	9
UBC	3.92641e-11	0.616397	0.99	0.99	5.87744e-07	9
HSPA8	7.28795e-09	0.340789	0.988	0.982	0.000109093	9
NEU1	2.12449e-08	0.648747	0.362	0.236	0.000318015	9
IFNG	3.42928e-08	1.22532	0.364	0.189	0.000513328	9
PMVK	3.60402e-08	0.438431	0.355	0.287	0.000539485	9
FTL	4.62887e-07	0.311705	0.985	0.99	0.00692896	9
XCL2	1.5596e-115	2.8762	0.712	0.079	2.33456e-111	10
XCL1	1.50301e-114	2.887	0.722	0.102	2.24986e-110	10
CCL5	6.31322e-65	1.02819	0.995	0.949	9.45026e-61	10
KLRC3	1.52024e-63	1.32805	0.34	0.008	2.27564e-59	10
LINC02446	8.66224e-48	2.01779	0.349	0.026	1.29665e-43	10
IFNG	4.21435e-46	1.94264	0.651	0.186	6.30847e-42	10
KLRD1	3.91116e-38	1.04085	0.892	0.537	5.85462e-34	10
CD8B	7.24438e-38	0.990202	0.835	0.444	1.08441e-33	10
CD7	3.58453e-34	0.593392	0.948	0.896	5.36569e-30	10
FCRL6	1.87966e-27	0.758972	0.288	0.027	2.81366e-23	10
CLIC3	9.34998e-25	0.842449	0.377	0.104	1.3996e-20	10
ZNF683	4.5787e-24	0.802939	0.146	0.004	6.85385e-20	10
HOPX	1.03567e-19	0.648855	0.693	0.498	1.5503e-15	10
NR4A2	2.42971e-19	1.11521	0.698	0.443	3.63704e-15	10
GSTP1	1.63906e-18	0.622589	0.755	0.443	2.45351e-14	10
COTL1	1.03981e-16	0.669284	0.377	0.125	1.5565e-12	10
SPRY2	1.10232e-16	0.320128	0.127	0.014	1.65006e-12	10
SLA2	2.55968e-15	0.612186	0.368	0.138	3.83159e-11	10
SMIM3	6.40104e-14	0.625805	0.278	0.09	9.58172e-10	10
DUSP4	4.77379e-13	0.590035	0.142	0.013	7.14589e-09	10
CXCR3	8.38817e-13	0.421556	0.175	0.034	1.25563e-08	10
GZMH	1.82988e-12	0.735787	0.467	0.214	2.73914e-08	10
PTGER4	3.66507e-12	0.861304	0.712	0.421	5.48624e-08	10
EVL	6.06099e-12	0.511569	0.925	0.861	9.07269e-08	10
CCL3	1.02586e-11	0.58728	0.439	0.198	1.53561e-07	10
CD160	3.57555e-11	0.498837	0.755	0.562	5.35224e-07	10
SPINT2	1.73541e-10	0.291196	0.16	0.038	2.59774e-06	10
GABARAPL1	2.23335e-10	0.518974	0.604	0.368	3.34311e-06	10
CD8A	2.90265e-10	0.362555	0.958	0.872	4.34498e-06	10
MS4A1	5.37605e-10	0.261185	0.193	0.083	8.04741e-06	10
IL6ST	8.24096e-10	0.569488	0.325	0.149	1.23359e-05	10
TIGIT	1.26231e-09	0.409146	0.208	0.053	1.88955e-05	10
NCAM1	2.076e-09	0.434146	0.354	0.183	3.10756e-05	10
MZB1	3.10737e-09	0.274131	0.146	0.037	4.65142e-05	10
CYTOR	4.10251e-09	0.380903	0.354	0.181	6.14105e-05	10
LSP1	6.11343e-09	0.331023	0.882	0.795	9.1512e-05	10
EPAS1	6.2714e-09	0.31435	0.146	0.025	9.38766e-05	10
AREG	6.30752e-09	0.821297	0.325	0.159	9.44173e-05	10
CMTM7	1.51834e-08	0.344601	0.203	0.061	0.00022728	10
FYB1	1.93454e-08	0.496267	0.849	0.593	0.000289581	10
LY6E	2.06318e-08	0.29252	0.844	0.746	0.000308838	10
NUGGC	2.56207e-08	0.277726	0.146	0.028	0.000383517	10
BCAS4	1.01133e-07	0.333507	0.278	0.132	0.00151386	10
PIK3R1	1.10371e-07	0.27214	0.594	0.419	0.00165215	10
TRG-AS1	1.28516e-07	0.406718	0.335	0.161	0.00192376	10
CD63	1.48159e-07	0.407112	0.613	0.427	0.00221779	10
IL12RB2	1.78062e-07	0.389095	0.245	0.097	0.00266541	10
RGCC	2.24842e-07	0.584961	0.297	0.114	0.00336565	10
ITM2C	3.08511e-07	0.560186	0.259	0.079	0.0046181	10
GPR174	4.34373e-07	0.458902	0.382	0.158	0.00650213	10
PABPC1	4.57434e-07	0.264955	0.986	0.986	0.00684732	10
PXN	4.85296e-07	0.287592	0.377	0.241	0.0072644	10
MAPK1	5.23454e-07	0.319819	0.349	0.19	0.00783558	10
RUNX3	6.86343e-07	0.303307	0.533	0.401	0.0102739	10
GSTK1	1.0401e-06	0.351445	0.84	0.729	0.0155693	10
RIN3	1.15883e-06	0.399391	0.264	0.106	0.0173465	10
TRABD2A	1.74106e-06	0.287187	0.203	0.069	0.0260619	10
JUNB	2.86786e-06	0.895177	0.972	0.868	0.0429289	10
CCL20	0	4.55484	1	0.084	0	11
ICAM1	6.5442e-26	1.39053	0.433	0.142	9.79601e-22	11
NFKBIA	3.10334e-23	0.538114	0.985	0.944	4.64539e-19	11
NFKBIZ	2.00913e-19	0.600486	0.731	0.622	3.00747e-15	11
REL	2.58619e-17	0.931981	0.667	0.47	3.87127e-13	11
PPP1R15A	6.28314e-17	0.720446	0.965	0.891	9.40524e-13	11
KDM6B	3.9153e-14	0.793657	0.393	0.19	5.86081e-10	11
TNFAIP3	5.76636e-14	0.683171	0.925	0.856	8.63167e-10	11
NFKB2	2.61723e-13	0.706121	0.383	0.221	3.91773e-09	11
TRAF1	7.78976e-12	0.885006	0.423	0.238	1.16605e-07	11
ZC3H12A	9.48886e-11	0.715964	0.527	0.325	1.42039e-06	11
DNAJA1	1.21095e-10	0.630888	0.796	0.674	1.81266e-06	11
NFKBID	4.19967e-10	0.578482	0.179	0.066	6.28648e-06	11
CD83	4.25557e-10	0.854568	0.393	0.218	6.37017e-06	11
FAS	4.43442e-10	0.663281	0.448	0.264	6.63788e-06	11
NINJ1	1.14586e-09	0.553584	0.318	0.179	1.71524e-05	11
EIF1	1.48695e-09	0.299266	1	0.999	2.22582e-05	11
FEZ1	3.04328e-09	0.639447	0.373	0.188	4.55549e-05	11
IER3	3.1643e-09	0.727513	0.333	0.131	4.73665e-05	11
GADD45B	4.28558e-09	0.605482	0.776	0.696	6.41509e-05	11
UBB	1.77605e-08	0.472259	0.935	0.889	0.000265858	11
BATF	1.83052e-08	0.668774	0.473	0.347	0.000274011	11
MIR155HG	2.27803e-08	0.68636	0.129	0.033	0.000340998	11
GNG2	4.04304e-08	0.555927	0.672	0.583	0.000605203	11
BIRC3	9.6696e-08	0.623461	0.393	0.224	0.00144744	11
BTG2	1.40086e-07	0.613406	0.871	0.731	0.00209695	11
NFKB1	1.79375e-07	0.479752	0.229	0.1	0.00268506	11
APOL3	2.43935e-07	0.46094	0.443	0.335	0.00365146	11
MAP3K8	5.4328e-07	0.437594	0.418	0.354	0.00813236	11
UBC	5.79535e-07	0.460581	0.995	0.99	0.00867506	11
GTF3C1	7.46042e-07	0.524257	0.358	0.225	0.0111675	11
RNF19A	8.85849e-07	0.539553	0.413	0.305	0.0132603	11
PIM2	9.96528e-07	0.540933	0.597	0.522	0.014917	11
HSP90AB1	1.46195e-06	0.388954	0.96	0.924	0.0218839	11
SRGN	1.67421e-06	0.401952	0.985	0.99	0.0250612	11
IRF1	2.1183e-06	0.396599	0.701	0.571	0.0317089	11
IER2	2.25404e-06	0.323629	0.9	0.847	0.0337407	11
avg_log2FC = log2 fold change of the average expression between the two groups (one cluster relative to all other cells)
pct.1 = the percentage of cells where the gene is detected in the first group
pct.2 = the percentage of cells where the gene is detected in the second group
p_val_adj = adjusted p-value, based on Bonferroni correction using all genes in the dataset
