## Supplementary Table 4 for "Human MAIT cells show clonal diversity but transcriptional and functional homogeneity"

### Sheet: Blood CD8 vs. DN
Supplementary Table 4a. Differentially expressed genes between CD8+ and DN (CD4-CD8-) blood MAIT cells. Positive log2 fold change indicates up in CD8+, negative log2 fold change indicates up in DN.
gene	p_val	avg_log2FC	pct.1	pct.2	p_val_adj
CD8A	0	3.0401	0.962	0.012	0
CD8B	0	1.68071	0.555	0	0
avg_log2FC = log2 fold change of the average expression between the two groups (CD8+ and DN)
pct.1 = the percentage of cells where the gene is detected in the first group
pct.2 = the percentage of cells where the gene is detected in the second group
p_val_adj = adjusted p-value, based on Bonferroni correction using all genes in the dataset

### Sheet: Liver CD8 vs. DN
Supplementary Table 4b. Differentially expressed genes between CD8+ and DN (CD4-CD8-) liver MAIT cells. Positive log2 fold change indicates up in CD8+, negative log2 fold change indicates up in DN.
gene	p_val	avg_log2FC	pct.1	pct.2	p_val_adj
CD8A	0	3.4181	0.975	0.092	0
CD8B	4.49408e-289	1.61218	0.51	0	6.72719e-285
CCL4	5.53881e-30	1.40243	0.8	0.524	8.29104e-26
CCL4L2	1.57521e-10	0.831864	0.22	0.09	2.35793e-06
IFNG	1.2752e-06	0.760001	0.207	0.099	0.0190884
CCL3	1.63156e-10	0.678917	0.215	0.119	2.44228e-06
GNLY	1.40921e-09	-0.950462	0.09	0.229	2.10944e-05
LTB	1.17827e-11	-1.0086	0.612	0.823	1.76375e-07
avg_log2FC = log2 fold change of the average expression between the two groups (CD8+ and DN)
pct.1 = the percentage of cells where the gene is detected in the first group
pct.2 = the percentage of cells where the gene is detected in the second group
p_val_adj = adjusted p-value, based on Bonferroni correction using all genes in the dataset

### Sheet: Blood CD4 vs. CD8
Supplementary Table 4c. Differentially expressed genes between CD4+ and CD8+ blood MAIT cells. Positive log2 fold change indicates up in CD4+, negative log2 fold change indicates up in CD8+.
gene	p_val	avg_log2FC	pct.1	pct.2	p_val_adj
S100A9	2.26193e-10	2.71332	0.182	0.086	3.29201e-06
CD4	2.40634e-164	1.77428	1	0	3.50218e-160
GNLY	7.14119e-07	1.36481	0.439	0.291	0.0103933
CTSB	6.07701e-14	0.809576	0.47	0.137	8.84448e-10
S100A11	1.85695e-07	0.768339	0.803	0.606	0.00270261
ITGB1	1.19187e-08	0.743803	0.439	0.136	0.000173465
TNFRSF1B	7.31898e-08	0.701862	0.318	0.155	0.0010652
KLRB1	4.91854e-18	-0.605217	0.894	0.994	7.15844e-14
TYROBP	4.33216e-11	-0.63566	0.045	0.338	6.30502e-07
GZMM	5.48627e-08	-0.645541	0.652	0.885	0.000798471
PRF1	1.43653e-06	-0.69213	0.727	0.876	0.0209073
CST7	5.85357e-17	-0.923423	0.864	0.969	8.51929e-13
CTSW	1.95935e-28	-1.05274	0.864	0.99	2.85164e-24
KLRD1	1.7631e-14	-1.06446	0	0.295	2.56601e-10
CD7	4.58175e-19	-1.13681	0.561	0.9	6.66828e-15
NKG7	6.74714e-50	-1.24798	0.864	0.998	9.81979e-46
CCL5	2.03931e-40	-1.45033	0.758	0.969	2.96801e-36
CD8B	2.01083e-24	-1.68071	0	0.555	2.92656e-20
CD8A	6.57881e-106	-3.06401	0	0.962	9.57481e-102
avg_log2FC = log2 fold change of the average expression between the two groups (CD4+ and CD8+)
pct.1 = the percentage of cells where the gene is detected in the first group
pct.2 = the percentage of cells where the gene is detected in the second group
p_val_adj = adjusted p-value, based on Bonferroni correction using all genes in the dataset

### Sheet: Liver CD4 vs. CD8
Supplementary Table 4d. Differentially expressed genes between CD4+ and CD8+ liver MAIT cells. Positive log2 fold change indicates up in CD4+, negative log2 fold change indicates up in CD8+.
gene	p_val	avg_log2FC	pct.1	pct.2	p_val_adj
CD4	4.25697e-205	1.91083	1	0	6.37226e-201
ANXA1	1.90702e-07	0.900901	0.92	0.716	0.00285461
LDHB	3.5918e-21	0.841157	0.862	0.695	5.37657e-17
CTSB	3.09919e-19	0.781329	0.425	0.121	4.63918e-15
TIMP1	3.38741e-12	0.773218	0.402	0.15	5.07062e-08
ARID5B	4.51396e-12	0.755774	0.31	0.074	6.75694e-08
TMEM173	2.19711e-10	0.7158	0.575	0.275	3.28886e-06
ITGB1	6.97085e-14	0.690342	0.322	0.105	1.04347e-09
CXCR3	5.28878e-08	0.676675	0.195	0.032	0.000791678
EMP3	7.922e-10	0.666034	0.816	0.574	1.18584e-05
S100A11	2.60619e-07	0.618146	0.655	0.472	0.00390121
FRMD4B	7.01164e-08	0.591475	0.276	0.067	0.00104957
MCUB	2.27538e-07	0.589969	0.368	0.115	0.00340601
NCF4	6.57892e-09	0.588966	0.31	0.063	9.84798e-05
CST7	1.01275e-10	-0.587974	0.805	0.936	1.51598e-06
CD244	1.40331e-08	-0.605165	0.023	0.215	0.000210062
DUSP2	2.61692e-06	-0.615074	0.414	0.433	0.0391726
GABARAPL1	6.13902e-07	-0.6165	0.161	0.383	0.00918949
KLRG1	5.64846e-09	-0.624386	0.655	0.78	8.45518e-05
FABP5	4.77827e-07	-0.635339	0.023	0.184	0.00715259
BLK	1.11215e-06	-0.644475	0.023	0.206	0.0166478
CCR1	6.70466e-09	-0.650757	0.023	0.222	0.000100362
FYN	1.38777e-07	-0.69216	0.563	0.789	0.00207735
GZMM	1.2232e-09	-0.712742	0.506	0.748	1.83101e-05
AC007952.4	2.49684e-07	-0.729841	0.448	0.657	0.00373752
RAB9A	2.68528e-07	-0.753866	0.172	0.417	0.0040196
AOAH	1.68027e-08	-0.770659	0.115	0.327	0.00025152
ZBTB16	7.08219e-08	-0.771692	0.287	0.551	0.00106013
CD7	8.02134e-18	-0.85241	0.632	0.901	1.20071e-13
SLC4A10	5.13488e-09	-0.870303	0.299	0.586	7.6864e-05
CCL5	3.22503e-21	-0.895748	0.805	0.953	4.82755e-17
KLRC1	1.57935e-08	-1.01798	0	0.167	0.000236413
NCR3	2.78423e-22	-1.08812	0.437	0.841	4.16771e-18
CCL3L1	1.79631e-06	-1.10691	0.057	0.217	0.0268889
CTSW	1.32347e-33	-1.15173	0.724	0.945	1.9811e-29
TMIGD2	9.31216e-17	-1.24943	0.115	0.526	1.39394e-12
NKG7	4.79803e-67	-1.2987	0.552	0.977	7.18217e-63
PRF1	2.79986e-32	-1.53078	0.494	0.908	4.19112e-28
CD160	5.12703e-26	-1.54407	0.069	0.591	7.67466e-22
CD8B	1.11017e-32	-1.61218	0	0.51	1.66182e-28
KLRD1	1.29229e-28	-2.05533	0.046	0.559	1.93442e-24
CCL4	5.65985e-28	-2.50144	0.253	0.8	8.47223e-24
CD8A	9.05035e-171	-3.56128	0.023	0.975	1.35475e-166
avg_log2FC = log2 fold change of the average expression between the two groups (CD4+ and CD8+)
pct.1 = the percentage of cells where the gene is detected in the first group
pct.2 = the percentage of cells where the gene is detected in the second group
p_val_adj = adjusted p-value, based on Bonferroni correction using all genes in the dataset
