## Supplementary Table 9 for "Human MAIT cells show clonal diversity but transcriptional and functional homogeneity"

### Sheet: Blood-liver experiment
Supplementary Table 9a. Reagents used for FACS in the blood-liver experiment.
marker	clone	fluorophore	dilution	company	catalogue number	RRID
MR1/5-OP-RU	N/A	PE and BV421	1/200	NIH Tetramer Core Facility	N/A	N/A
MR1/6-FP	N/A	PE and BV421	1/200	NIH Tetramer Core Facility	N/A	N/A
CCR7 (donors 2 and 3)	150503	PE-CF594	1/25	BD Biosciences	562381	AB_11153301
CD3ε	UCHT1	APC-Cy7	1/50	BioLegend	300426	AB_830755
CD4	OKT4	BV785	1/100	BioLegend	317442	AB_2563242
CD8α	SK1	BV650	1/100	BioLegend	344730	AB_2564510
CD14	M5E2	FITC	1/100	BioLegend	301804	AB_314186
CD19	HIB19	FITC	1/100	BioLegend	302206	AB_314236
CD45	HI30	AF700	1/100	BioLegend	304024	AB_493761
CD45RO (donors 2 and 3)	UCHL1	BV786	1/25	BD Biosciences	564290	AB_2738733
CD161	191B8	PE-Vio770	1/25	Miltenyi Biotec	130-113-594	AB_2751134
TCR γδ	B1	FITC	1/25	BD Biosciences	559878	AB_397353
TCR Vα7.2 (donors 1 and 4)	3C10	BV605	1/25	BioLegend	351720	AB_2563991
TCR Vα24-Jα18	6B11	FITC	1/25	BioLegend	342906	AB_1731856
TCR Vδ2	B6	FITC	1/100	BioLegend	331406	AB_1089230
SYTOX Green Nucleic Acid Stain	N/A	N/A	1/6000	Thermo Fisher Scientific	S7020	N/A

### Sheet: Stimulation experiment
Supplementary Table 9b. Reagents used for FACS in the stimulation experiment.
marker	clone	fluorophore	dilution	company	catalogue number	RRID
CD3ε	UCHT1	APC-Cy7	1/50	BioLegend	300426	AB_830755
CD4	OKT4	BV785	1/100	BioLegend	317442	AB_2563242
CD8α	SK1	BV650	1/100	BioLegend	344730	AB_2564510
CD14	M5E2	FITC	1/100	BioLegend	301804	AB_314186
CD19	HIB19	FITC	1/100	BioLegend	302206	AB_314236
CD26	BA5b	APC	1/50	BioLegend	302710	AB_10916120
CD69	FN50	PerCP-Cy5.5	1/100	BioLegend	310926	AB_2074956
CD161	191B8	PE-Vio770	1/25	Miltenyi Biotec	130-113-594	AB_2751134
TCR γδ	B1	FITC	1/25	BD Biosciences	559878	AB_397353
TCR Vα7.2	3C10	BV605	1/25	BioLegend	351720	AB_2563991
TCR Vα24-Jα18	6B11	FITC	1/25	BioLegend	342906	AB_1731856
TCR Vδ2	B6	FITC	1/100	BioLegend	331406	AB_1089230
SYTOX Green Nucleic Acid Stain	N/A	N/A	1/6000	Thermo Fisher Scientific	S7020	N/A
